# Aryl Hydrocarbon Receptor Activation Drives 2-Methoxy Estradiol Secretion in Human Trophoblast Stem Cell Development

**DOI:** 10.1101/2024.08.27.609205

**Authors:** Vinay Shukla, Khursheed Iqbal, Hiroaki Okae, Takahiro Arima, Michael J. Soares

## Abstract

**STUDY QUESTION:** How does activation of AHR signaling affect human trophoblast cell development and differentiation?

**SUMMARY ANSWER:** AHR activation leads to altered gene expression but does not hinder the ability of trophoblast cells to remain in a stem cell state or differentiate into essential cell types, such as extravillous trophoblast cells (EVT) or syncytiotrophoblast (ST). It also promotes the production of 2 methoxy estradiol (2ME), a compound that could influence placental development.

**WHAT IS KNOWN ALREADY:** The placenta serves both as a nutrient delivery system and a protective barrier against environmental toxins. AHR signaling is known to mediate cellular responses to environmental pollutants, potentially affecting trophoblast cell functions, but the specific impacts of AHR activation on these cells were not fully understood.

**STUDY DESIGN, SIZE, DURATION:** This study utilized an in vitro model of human trophoblast stem (TS) cells to investigate the downstream effects of AHR activation. The study focused on both undifferentiated TS cells and cells undergoing differentiation.

**PARTICIPANTS/MATERIALS, SETTING, METHODS:** Human trophoblast stem (TS) cells were used as the model system. Researchers examined the effects of TCDD exposure in both TS cells maintained in their stem state and those induced to differentiate into EVT or ST. The study assessed changes in gene expression, particularly focusing on *CYP1A1* and *CYP1B1*, as well as the production of 2ME.

**MAIN RESULTS AND THE ROLE OF CHANCE:** AHR activation stimulated the expression of *CYP1A1* and *CYP1B1*, key genes associated with AHR signaling, in both undifferentiated and differentiating trophoblast cells. While AHR activation did not impact the cells ability to remain in a stem state or differentiate, it increased the production of 2ME, which may influence placental function. These effects were dependent on AHR signaling.

**LIMITATIONS, REASONS FOR CAUTION:** This study was conducted in vitro, which may not fully replicate human conditions. Further research is needed to confirm whether these findings apply to actual placental development in humans.

**WIDER IMPLICATIONS OF THE FINDINGS:** The results suggest that AHR signaling activated by environmental pollutants could have a subtle but significant impact on placental development through mechanisms involving AHR activation. These findings may have broader implications for understanding how environmental factors affect fetal development.

**STUDY FUNDING/COMPETING INTEREST(S):** This work was funded by the National Institutes of Health: ES028957, HD020676, ES029280, HD105734 and the Sosland Foundation. The authors declare no conflicts of interest.
