## Supplementary material for "Aryl Hydrocarbon Receptor Activation Drives 2-Methoxy Estradiol Secretion in Human Trophoblast Stem Cell Development": Dataset 1

### Sheet: Sheet1
Differentially regulated transcripts identified by RNA-seq analysis in STEM human X,X CT-27 TS cells following TCDD exposure.
Feature ID	EDGE test: STEM Control vs STEM TCDD, tagwise dispersions - P-value	EDGE test: STEM Control vs STEM TCDD, tagwise dispersions - Fold change	EDGE test: STEM Control vs STEM TCDD, tagwise dispersions - FDR p-value correction	STEM Control - Vehicle1_S39_L001_R1_001 (TE) - Gene name	STEM Control - Means	STEM TCDD - Means
CYP1A1_8	7.07917e-96	85.0442	2.55239e-91	CYP1A1	2.79244	239.872
CYP1A1_1	1.56426e-255	77.253	1.69198e-250	CYP1A1	9.26524	700.311
CYP1A1_6	2.38101e-34	73.6805	2.86158e-30	CYP1A1	0.402486	37.5701
CYP1A1_3	3.1139e-167	70.7795	1.68408e-162	CYP1A1	4.80218	336.787
CYP1B1_1	2.06065e-46	62.8871	3.18415e-42	CYP1B1	0.858042	59.7447
CYP1A1_4	2.53108e-29	61.008	2.73774e-25	CYP1A1	0.850658	57.4369
CYP1A1_9	1.53905e-26	56.6205	1.51337e-22	CYP1A1	0.439937	30.8903
CYP1A1_7	2.8978e-37	56.255	3.91801e-33	CYP1A1	0.664535	42.8939
CYP1B1_3	5.06528e-06	36.2325	0.0109577	CYP1B1	0.0549359	6.25008
HMGN2_2	0.00138792	32.3646	0.800017	HMGN2	0	3.85067
CYP1A1_5	7.9825e-06	29.9209	0.0146344	CYP1A1	0.081475	5.90701
CD63_6	2.88782e-09	26.5862	1.73534e-05	CD63	0.651924	19.8713
CD81_11	2.81059e-05	25.161	0.0389753	CD81	0.148735	6.58199
CCNE1_3	0.0125202	23.1652	1	CCNE1	0	2.72222
ALG5_12	0.00781353	22.848	1	ALG5	0	2.68357
ITGB1BP1_12	0.0156265	20.5866	1	ITGB1BP1	0	2.4058
ARHGEF35_2	0.0156265	19.3398	1	ARHGEF35	0.00328489	2.31401
RBMS1_3	0.0156265	19.1619	1	RBMS1	0	2.2308
NTAN1_4	0.0156265	18.8799	1	NTAN1	0	2.19617
CDK2AP1_2	0.0405754	18.1324	1	CDK2AP1	0	2.10401
UBE2D2_6	0.0312522	17.608	1	UBE2D2	0	2.03994
EIF4A1_9	0.0405754	16.4287	1	EIF4A1	0	1.89978
GPR89A_7	0.0312522	16.3436	1	GPR89A	0	1.88464
VIPR1_9	7.83159e-12	12.6119	5.64736e-08	VIPR1	1.30403	17.3105
PACSIN2_6	2.04101e-05	12.0308	0.0306619	PACSIN2	0.664315	9.05557
GPI_9	0.013093	10.5984	1	GPI	0.241661	3.63741
CTSB_35	0.000153939	10.178	0.15858	CTSB	0.445443	5.50594
CLU_7	0.000152859	9.46896	0.15858	CLU	0.782994	8.19335
HNRNPL_3	1.22134e-05	7.40583	0.0206416	HNRNPL	2.14644	16.1257
ZFAND3_4	0.0390665	5.90813	1	ZFAND3	0.355578	2.63193
HYOU1_5	0.0343112	5.80625	1	HYOU1	0.396176	2.81086
AGPAT3_4	2.29776e-06	4.89898	0.00528803	AGPAT3	2.71507	13.3264
GUK1_6	0.000744986	4.76565	0.510009	GUK1	2.64275	12.6005
CLPTM1_1	0.0385795	4.33868	1	CLPTM1	0.692684	3.31281
SRP14_2	2.86731e-05	4.30219	0.0392585	SRP14	3.71137	15.8201
CGB7_2	0.000609597	4.30111	0.43958	CGB7	1.95403	8.52164
SCARB2_13	0.0217093	4.06619	1	SCARB2	1.02698	4.41005
HNRNPA1_9	0.000535002	3.87201	0.401865	HNRNPA1	4.67366	17.7771
HEY1_4	0.00156431	3.83889	0.866697	HEY1	1.83949	7.16903
GPS1_10	0.0108255	3.69702	1	GPS1	1.60455	6.0607
PITPNA_5	0.0129132	3.5761	1	PITPNA	1.19766	4.45304
TMEM269_1	0.0385795	3.54628	1	TMEM269	0.833159	3.16649
TPRA1_3	0.0385795	3.53203	1	TPRA1	0.841914	3.18314
gene:ENSG00000275895_5	0.000312485	3.52018	0.259999	gene:ENSG00000275895	2.91714	10.2273
TNFSF12_1	0.000410842	3.36833	0.32202	TNFSF12	3.34676	11.179
NAP1L1_14	0.0356395	3.36246	1	NAP1L1	1.12431	3.94154
TIPARP_5	0.0312209	3.27233	1	TIPARP	1.35871	4.57344
FSTL3_1	5.49993e-06	3.24366	0.0112245	FSTL3	13.0097	40.9285
CCR7_1	0.000671405	3.24159	0.468533	CCR7	3.3214	10.6736
TRAK1_10	0.0495498	3.22174	1	TRAK1	1.3117	4.35463
GNAS_26	0.0420255	3.20458	1	GNAS	1.53161	5.01164
CGB2_1	0.00964843	3.17577	1	CGB2	2.05861	6.58133
CTNNB1_28	0.0191013	3.14554	1	CTNNB1	2.50457	7.87967
GDF15_2	0.03124	3.09945	1	GDF15	1.4685	4.65399
LEP_1	1.59848e-05	3.03183	0.0255117	LEP	12.5573	36.9245
HTRA4_1	0.0195632	2.95811	1	HTRA4	2.23583	6.62829
KCNK1_2	0.00011167	2.94697	0.121784	KCNK1	5.24052	15.1562
EIF3CL_2	0.00354976	2.87453	1	EIF3CL	3.31125	9.42304
YY1AP1_12	0.0418721	2.8083	1	YY1AP1	1.67647	4.76926
PSG3_4	0.0165705	2.75442	1	PSG3	2.66128	7.29515
INHA_1	0.00276261	2.58076	1	INHA	4.21411	10.6971
NEK6_14	0.0369672	2.52643	1	NEK6	2.56666	6.45053
ZBTB7C_2	0.0294199	2.435	1	ZBTB7C	2.50875	6.07645
CTSB_44	0.013944	2.42933	1	CTSB	10.3439	24.4828
CGB8_1	5.13976e-59	2.41935	1.11188e-54	CGB8	334.297	780.912
RARRES1_1	0.00472715	2.41204	1	RARRES1	4.51275	10.6869
CDKN1C_3	7.93619e-06	2.4086	0.0146344	CDKN1C	113.385	263.323
CDKN1C_4	3.65647e-07	2.40554	0.00106892	CDKN1C	19.1163	44.5583
TMPRSS2_12	0.0118703	2.39607	1	TMPRSS2	4.09325	9.64411
CGB5_1	1.88932e-87	2.3922	5.10897e-83	CGB5	472.132	1090.83
CGB3_1	1.69265e-52	2.37501	3.05142e-48	CGB3	312.966	717.816
GCM1_1	0.00486053	2.35097	1	GCM1	5.62952	12.9482
CDKN1C_1	0.000358242	2.3417	0.291348	CDKN1C	8.89974	20.2849
TMC6_3	0.0205655	2.33398	1	TMC6	3.20612	7.3913
FABP7_1	4.34032e-09	2.3249	2.4709e-05	FABP7	41.4387	93.0996
SLC6A6_5	0.0253342	2.31813	1	SLC6A6	3.4125	7.80256
P4HB_1	0.00724646	2.31616	1	P4HB	5.14946	11.6791
NAP1L1_13	0.00687932	2.2955	1	NAP1L1	5.06661	11.3923
RPL32_4	0.00552282	2.29039	1	RPL32	12.3939	27.6003
CRYBG1_3	0.0294446	2.27724	1	CRYBG1	3.66677	8.22164
CUTA_3	0.00200688	2.25617	1	CUTA	6.82329	15.0234
KHSRP_2	0.0197727	2.18234	1	KHSRP	5.17347	11.0398
LONP1_3	0.00262146	2.17979	1	LONP1	7.21511	15.3328
GPR32_1	0.00407189	2.17859	1	GPR32	6.84591	14.549
CLMP_1	0.000141957	2.16815	0.152028	CLMP	11.8234	24.9033
EDC3_1	0.000164085	2.11273	0.167204	EDC3	12.2642	25.1627
HNRNPC_19	0.00461163	2.0985	1	HNRNPC	8.64663	17.6515
INSIG1_5	0.000550322	2.09194	0.410521	INSIG1	10.5917	21.5346
CGA_1	5.40164e-07	2.08858	0.00149812	CGA	779.097	1568.31
CSF3R_1	0.00706855	2.08827	1	CSF3R	6.62297	13.4904
SLC43A2_1	0.041875	2.07901	1	SLC43A2	3.84212	7.84734
PDIA3_11	0.0368897	2.06678	1	PDIA3	4.2084	8.53403
EDC3_5	0.0416803	2.06364	1	EDC3	3.8431	7.7906
SECTM1_1	0.0266014	2.06309	1	SECTM1	4.98259	10.0591
AREG_1	0.02197	2.06259	1	AREG	5.29955	10.6883
HCFC1R1_4	0.00767594	2.06103	1	HCFC1R1	6.86031	13.7862
EGLN3_2	0.0419807	2.05853	1	EGLN3	3.83393	7.75296
PRKCZ_11	0.00932109	2.05037	1	PRKCZ	6.49019	12.9811
PPARG_14	0.000437315	2.05034	0.335476	PPARG	11.7528	23.403
SAP18_5	0.00451366	2.04691	1	SAP18	7.96634	15.878
CITED4_1	6.84002e-07	2.04434	0.00184963	CITED4	29.6705	58.708
KRT23_3	0.00268646	2.03939	1	KRT23	8.86244	17.5828
DLG5_2	7.17026e-09	2.03685	3.52532e-05	DLG5	33.5197	66.0666
ERVMER34-1_1	0.0108713	2.03414	1	ERVMER34-1	6.28579	12.4765
ERVMER34-1_2	0.000189053	2.0307	0.185899	ERVMER34-1	13.4176	26.4421
SLC7A5_2	3.48191e-21	2.0246	3.13851e-17	SLC7A5	136.189	266.43
SLC52A1_2	0.0171843	2.02347	1	SLC52A1	6.3792	12.5924
INSIG1_3	1.26082e-08	2.00735	5.68236e-05	INSIG1	44.5786	86.5056
SLC52A1_3	0.0394085	1.99481	1	SLC52A1	4.49512	8.78289
CYP11A1_2	0.000172151	1.99398	0.172414	CYP11A1	22.2293	42.8881
RPL36A_4	0.0203502	1.98419	1	RPL36A	13.2748	25.5416
NEDD9_1	0.00186584	1.98327	0.98866	NEDD9	10.5597	20.3486
HMG20B_4	0.0305545	1.95687	1	HMG20B	5.50767	10.5268
ITGB3_1	0.0365225	1.95106	1	ITGB3	5.15058	9.82273
ABHD12B_4	0.0409216	1.94082	1	ABHD12B	5.38527	10.2105
SREBF1_9	0.0370381	1.93134	1	SREBF1	5.26019	9.92608
WNT5A_2	0.0130321	1.92618	1	WNT5A	7.48232	14.0341
IGF2_2	2.16419e-05	1.91894	0.0320671	IGF2	21.2745	39.5406
VSIR_1	0.00295421	1.91004	1	VSIR	11.5147	21.352
CLDN3_1	0.000863291	1.9095	0.559376	CLDN3	26.0169	48.0327
DLX4_1	0.0411713	1.90557	1	DLX4	5.52589	10.2814
CD52_1	0.00206623	1.89237	1	CD52	12.5307	23.0118
SLC7A8_9	0.049798	1.89042	1	SLC7A8	5.06977	9.36608
SYNPO_3	0.0230717	1.88752	1	SYNPO	6.52735	12.0085
IGF2_1	0.00226471	1.88555	1	IGF2	16.4335	30.0727
SET_8	0.0247509	1.88366	1	SET	8.60185	15.7594
MPZL1_5	0.0221479	1.88208	1	MPZL1	9.0487	16.5515
NLRP7_1	0.00317103	1.87099	1	NLRP7	11.3785	20.6684
SERPINF1_2	0.010137	1.86589	1	SERPINF1	8.66772	15.7266
HMOX1_3	1.1929e-05	1.85975	0.0204809	HMOX1	85.5653	153.611
PLEC_8	0.0337713	1.85699	1	PLEC	6.59266	11.9302
FOXO4_2	4.23777e-05	1.85139	0.0526871	FOXO4	34.2656	61.3632
CBLC_2	0.0283016	1.84379	1	CBLC	7.0894	12.7285
C2orf72_1	0.00338226	1.8349	1	C2orf72	13.129	23.3689
TSC22D1_1	0.000234976	1.83106	0.210051	TSC22D1	19.3362	34.2983
MOV10_6	0.0374765	1.82703	1	MOV10	6.98348	12.4248
TMEM150A_1	0.0309446	1.82676	1	TMEM150A	6.5999	11.7462
COX5A_1	0.0203635	1.81994	1	COX5A	8.6802	15.3574
TMPRSS2_13	0.0499989	1.81534	1	TMPRSS2	6.13646	10.8594
FOXO4_1	2.94099e-07	1.81411	0.000908892	FOXO4	50.8876	89.2293
APOC1_3	0.000871259	1.81068	0.560951	APOC1	16.3996	28.7791
JPT2_4	0.019831	1.8056	1	JPT2	8.82267	15.4848
SEPTIN9_12	0.0460482	1.78915	1	SEPTIN9	6.69922	11.6731
PLEC_7	0.00350329	1.78022	1	PLEC	13.6836	23.6236
RPL8_1	0.00738824	1.77025	1	RPL8	58.9934	101.06
DEPP1_1	0.00249167	1.76566	1	DEPP1	16.5725	28.3522
METTL7A_4	0.0212473	1.76422	1	METTL7A	9.13635	15.6617
CEBPB_1	2.50711e-05	1.76298	0.0352184	CEBPB	67.8808	115.602
IGF2_3	0.00096579	1.75914	0.592426	IGF2	85.481	145.093
DAB2_4	0.0258466	1.75667	1	DAB2	8.74183	14.9244
SLC27A2_1	0.0254403	1.75455	1	SLC27A2	8.78227	14.9751
RPL15_6	0.00167028	1.74408	0.912453	RPL15	117.285	197.323
OVOL1_1	0.00412663	1.7418	1	OVOL1	14.9065	25.1666
CEBPA_1	0.00158389	1.7351	0.869654	CEBPA	22.8297	38.3273
KCNK1_1	1.46267e-05	1.73091	0.0239712	KCNK1	34.656	58.0314
MFSD12_1	0.0013905	1.72942	0.800017	MFSD12	18.9834	31.7977
MFSD12_7	0.0130866	1.72759	1	MFSD12	11.6302	19.4953
PMEL_2	0.00199525	1.72309	1	PMEL	18.3774	30.6696
EGLN3_1	7.58006e-05	1.71394	0.088649	EGLN3	29.9414	49.6515
PGF_3	0.0276975	1.71086	1	PGF	9.19265	15.2777
CLIC3_1	0.00733472	1.70301	1	CLIC3	27.3318	44.9813
VCP_14	0.0159252	1.69886	1	VCP	12.1958	20.0966
ARRB1_1	5.4235e-06	1.69784	0.0112245	ARRB1	40.7599	66.9251
SLC43A2_2	0.0214159	1.6944	1	SLC43A2	11.7461	19.3055
LMO4_2	8.53181e-05	1.69135	0.0971414	LMO4	30.6399	50.1357
ISM2_2	0.0365849	1.68573	1	ISM2	9.15018	14.9811
GNA12_2	0.000923708	1.68463	0.582978	GNA12	22.4965	36.6878
CLN3_34	0.0396114	1.68411	1	CLN3	8.62204	14.1085
REEP6_1	0.00534444	1.66451	1	REEP6	16.4009	26.4482
IGF2_4	0.00777198	1.66324	1	IGF2	21.1649	34.0624
CEBPD_1	5.23015e-06	1.65275	0.0110925	CEBPD	56.3914	90.082
IDH2_4	0.0158105	1.6508	1	IDH2	13.5027	21.6087
CLN3_5	0.000178839	1.64696	0.177469	CLN3	32.1983	51.2971
AQP3_1	0.000633878	1.64679	0.450489	AQP3	27.1538	43.2659
CRAT_1	0.000952353	1.64247	0.589271	CRAT	24.9697	39.688
CLDN4_2	0.00750344	1.64127	1	CLDN4	16.6451	26.4628
NR1H3_17	0.0306597	1.63822	1	NR1H3	10.8902	17.3096
ASMTL_1	0.000832038	1.63675	0.552131	ASMTL	27.948	44.2517
LIPG_5	0.0196719	1.631	1	LIPG	13.5027	21.3485
CYP19A1_2	0.0266134	1.62752	1	CYP19A1	12.4896	19.7093
CRISPLD2_2	0.0173736	1.62298	1	CRISPLD2	13.0411	20.5192
CAPN6_1	0.0123512	1.62008	1	CAPN6	14.7642	23.1771
BCAT2_2	0.00194317	1.61939	1	BCAT2	24.9922	39.1649
LMO4_1	0.0389769	1.6053	1	LMO4	10.8474	16.8928
FUT3_1	0.0234219	1.6025	1	FUT3	13.2853	20.6372
HMG20B_2	2.69174e-06	1.59043	0.00594189	HMG20B	82.0859	126.135
PPARD_1	0.00483212	1.58946	1	PPARD	23.954	36.8354
CMTM3_8	0.027993	1.58645	1	CMTM3	14.1488	21.7512
CTSH_28	0.00400121	1.58425	1	CTSH	23.8107	36.4997
SLC2A1_1	0.0039852	1.58289	1	SLC2A1	23.3739	35.8051
ERVV-2_1	0.0137424	1.57772	1	ERVV-2	17.626	26.9276
NDN_1	0.046838	1.57242	1	NDN	11.7875	17.9718
SLC2A1_2	5.47915e-05	1.56442	0.0665901	SLC2A1	62.3243	94.2196
SLC3A2_21	0.0496404	1.55836	1	SLC3A2	36.7983	55.5548
TINCR_3	0.0430136	1.55556	1	TINCR	12.5127	18.8664
CKMT1A_4	0.00806876	1.5554	1	CKMT1A	21.3891	32.1992
LAMA1_1	3.81971e-07	1.55105	0.00108726	LAMA1	81.7111	122.469
CITED2_4	0.0143969	1.55086	1	CITED2	19.2842	28.9515
FBLN1_5	8.66082e-05	1.5451	0.0975831	FBLN1	109.25	163.042
S100P_1	2.38956e-05	1.54383	0.0340088	S100P	115.407	172.043
CLN3_3	0.00801042	1.54334	1	CLN3	32.0976	47.8899
BTG2_2	0.00246352	1.54077	1	BTG2	29.7934	44.4016
PLEKHF1_2	0.00398768	1.5363	1	PLEKHF1	26.8618	39.9225
C1orf115_1	0.00592102	1.53475	1	C1orf115	24.8236	36.8612
DLX3_1	0.00187376	1.52983	0.98866	DLX3	31.4272	46.4986
SLC3A2_19	0.00615581	1.52917	1	SLC3A2	113.823	168.003
ANPEP_2	0.00154788	1.52883	0.866697	ANPEP	33.3656	49.3312
CDC42EP4_1	0.00413228	1.52784	1	CDC42EP4	26.5868	39.297
PGF_1	0.00413961	1.5208	1	PGF	117.525	172.428
PDIA3_18	2.99875e-05	1.51881	0.0399291	PDIA3	112.516	165.087
TLE5_1	0.000821556	1.51177	0.551569	TLE5	55.541	81.1273
TACC2_4	0.0257942	1.51171	1	TACC2	17.9078	26.2091
ISYNA1_2	0.00788445	1.51063	1	ISYNA1	31.7786	46.4133
MGST3_2	0.00172795	1.50992	0.934779	MGST3	35.2407	51.4554
IMPA2_4	0.000390484	1.508	0.308297	IMPA2	48.0771	70.0814
CSK_1	0.00696935	1.50533	1	CSK	26.0722	37.9687
RXRA_1	0.0255733	1.50245	1	RXRA	18.0115	26.1985
IFI30_2	1.90963e-05	1.49773	0.0290922	IFI30	66.2723	95.9277
PLTP_2	0.0118958	1.49414	1	PLTP	23.9824	34.6686
MKNK2_3	0.0245873	1.49375	1	MKNK2	19.3823	28.0239
GJA5_1	2.52448e-07	1.48908	0.00080312	GJA5	111.69	160.679
SLC7A8_2	8.2154e-05	1.48581	0.0945339	SLC7A8	190.632	273.422
FADS2_7	0.00127678	1.48518	0.746504	FADS2	114.114	163.62
HLA-G_2	0.00145138	1.48402	0.821929	HLA-G	43.4329	62.3036
CITED2_1	0.0177558	1.48339	1	CITED2	22.0882	31.7063
FOLR1_5	5.76006e-06	1.47986	0.0115377	FOLR1	143.081	204.493
FURIN_1	0.000328608	1.47672	0.271327	FURIN	95.8317	136.733
SLC17A5_1	0.00119239	1.46417	0.704781	SLC17A5	43.1839	61.1257
XAGE2_1	2.23532e-05	1.46109	0.0322378	XAGE2	114.179	161.117
UBAC2_2	0.0134175	1.46086	1	UBAC2	25.5341	36.0839
GLUL_5	0.00232792	1.45832	1	GLUL	37.8101	53.3118
MSX2_1	0.000826091	1.45066	0.551569	MSX2	49.8099	69.8428
GRAMD2A_1	0.00278989	1.44033	1	GRAMD2A	40.7944	56.8038
GATA2_3	0.00240275	1.43941	1	GATA2	86.7621	120.599
ENG_2	0.0339054	1.43904	1	ENG	24.9552	34.7251
NENF_1	0.00256978	1.43784	1	NENF	44.6601	62.0673
MAGED1_3	0.000253947	1.43595	0.221518	MAGED1	76.9449	106.75
MFSD12_4	0.00796863	1.43374	1	MFSD12	73.8531	102.254
DAG1_10	0.000280499	1.43193	0.242722	DAG1	72.0148	99.6348
COLEC12_1	0.00481731	1.43009	1	COLEC12	36.423	50.3617
MRPS6_1	0.021635	1.42791	1	MRPS6	26.4175	36.4855
CRIP1_3	0.00424152	1.42734	1	CRIP1	41.0321	56.6186
PRR5_7	0.027358	1.42631	1	PRR5	35.8507	49.4091
TJP3_4	0.0122947	1.42409	1	TJP3	33.568	46.2156
GLDC_3	0.000621118	1.42152	0.444922	GLDC	57.6781	79.24
TEAD3_2	0.0100054	1.41553	1	TEAD3	36.933	50.538
CTSH_13	0.00192503	1.41471	1	CTSH	55.409	75.7472
GATA3_3	0.000224115	1.40777	0.206139	GATA3	80.0987	108.952
PNPLA2_1	0.0465918	1.40273	1	PNPLA2	22.7137	30.8206
MGST3_3	9.85485e-05	1.40056	0.10902	MGST3	81.002	109.623
SP6_1	0.0100592	1.39818	1	SP6	61.7798	83.4276
TKT_5	0.000802477	1.39597	0.545911	TKT	60.2477	81.2793
MDK_5	0.016133	1.39492	1	MDK	64.0325	86.2669
SLC7A7_1	0.00142608	1.39388	0.811852	SLC7A7	55.7314	75.0787
NQO1_6	0.00529112	1.39233	1	NQO1	42.8567	57.6817
LAMTOR4_3	0.00811154	1.39035	1	LAMTOR4	39.4142	52.9752
LIPG_4	0.025537	1.38421	1	LIPG	30.4642	40.7757
CARHSP1_9	0.00134767	1.38391	0.783716	CARHSP1	61.3242	82.0171
SMARCD2_1	0.0314246	1.37946	1	SMARCD2	26.9732	35.9834
ABCG2_3	0.000974917	1.37809	0.592426	ABCG2	66.9073	89.1031
GLB1_2	0.0101476	1.37687	1	GLB1	42.3881	56.4114
SLC2A1_3	0.0171983	1.37674	1	SLC2A1	82.0745	109.116
ARRB1_2	0.0082587	1.37661	1	ARRB1	43.7081	58.1601
MKNK2_4	0.0290499	1.37633	1	MKNK2	29.5172	39.2833
LGALS3_2	7.02521e-09	1.37501	3.52532e-05	LGALS3	201.599	267.781
FLOT1_1	0.0109434	1.36837	1	FLOT1	41.0312	54.2728
PRDX2_2	0.000201335	1.36782	0.192721	PRDX2	128.344	169.553
GATA3_4	0.00203944	1.3674	1	GATA3	62.5047	82.5928
HSD3B1_3	0.047595	1.3643	1	HSD3B1	25.7519	33.9766
APOE_2	0.0209109	1.36367	1	APOE	64.0311	84.335
PEBP1_1	4.04688e-08	1.36268	0.000162123	PEBP1	266.741	351.068
RPL22_2	0.0166461	1.35978	1	RPL22	59.538	78.2117
CCKBR_2	0.0303191	1.35954	1	CCKBR	32.8961	43.2365
PYGL_2	0.00463122	1.3511	1	PYGL	55.2752	72.175
SEMA7A_1	0.0412739	1.35022	1	SEMA7A	30.2203	39.4527
ABCG2_4	0.00549642	1.34987	1	ABCG2	53.6741	70.0212
AKR1B1_1	0.000219932	1.34873	0.206139	AKR1B1	394.101	513.254
PRKCZ_1	0.0118488	1.34863	1	PRKCZ	46.6005	60.7372
NLRP2_11	0.00185061	1.34677	0.986064	NLRP2	102.123	132.82
HSPA1B_1	0.00821188	1.34474	1	HSPA1B	60.1553	78.1533
DDB1_1	0.00259821	1.34412	1	DDB1	87.5983	113.722
NEU1_2	0.0319967	1.34383	1	NEU1	33.2978	43.2604
PDIA3_1	0.0388431	1.34271	1	PDIA3	32.2824	41.9022
GDF15_3	0.0151941	1.34231	1	GDF15	75.9718	98.4906
SQSTM1_9	0.00476113	1.3373	1	SQSTM1	57.7447	74.6267
NUCB1_1	0.00110086	1.33156	0.663774	NUCB1	97.2672	125.124
SDC1_1	0.0367172	1.33093	1	SDC1	45.263	58.1994
PRSS8_1	0.0306019	1.32228	1	PRSS8	40.7346	52.0573
ITGB4_1	0.0215717	1.31961	1	ITGB4	47.0254	59.9734
FADS1_1	0.0230925	1.3185	1	FADS1	42.0667	53.6095
SCD_1	5.75623e-05	1.31671	0.0691803	SCD	408.322	519.123
RPS19_4	0.0015705	1.31655	0.866697	RPS19	560.461	712.666
CKB_2	0.0432092	1.31462	1	CKB	49.9048	63.3742
EVA1B_1	0.02879	1.31374	1	EVA1B	51.2812	65.1006
PLIN2_1	0.0238321	1.31364	1	PLIN2	44.0608	55.941
RNF181_2	0.0334492	1.31224	1	RNF181	40.9545	51.9459
TECR_1	0.00987084	1.31137	1	TECR	75.3671	95.4802
SLC25A1_1	0.0173147	1.30646	1	SLC25A1	78.0843	98.5346
GOLPH3_1	0.0335809	1.3064	1	GOLPH3	41.3709	52.2396
PLD3_7	0.00645766	1.3056	1	PLD3	67.6391	85.3317
JUND_1	0.0315411	1.30445	1	JUND	118.726	149.568
KDM1A_20	0.0181145	1.30082	1	KDM1A	51.3474	64.5469
MOGS_1	0.0270943	1.30076	1	MOGS	46.4549	58.3996
PIP5K1C_3	0.0384648	1.2997	1	PIP5K1C	41.9797	52.7326
PFKL_2	0.0281498	1.2974	1	PFKL	51.4756	64.5351
SHISA5_4	0.0158033	1.29662	1	SHISA5	116.604	146.018
CCNE1_1	0.0132005	1.29652	1	CCNE1	66.3341	83.0858
RPL15_12	0.00202325	1.29628	1	RPL15	183.757	230.223
COX5A_6	0.00126974	1.29253	0.746421	COX5A	106.586	133.089
HDGF_1	0.00518605	1.29218	1	HDGF	75.0898	93.7515
EPHB4_3	0.026043	1.28993	1	EPHB4	66.8978	83.3655
EPAS1_2	0.00906359	1.28859	1	EPAS1	75.2811	93.7203
PIGT_30	0.0413585	1.28826	1	PIGT	40.2037	50.0601
JUP_3	0.0114424	1.28651	1	JUP	102.34	127.18
NECTIN1_2	0.0186723	1.28548	1	NECTIN1	58.2249	72.3251
HSPA2_2	0.0150519	1.28481	1	HSPA2	70.0398	86.9341
HSPA1A_1	0.0417891	1.28421	1	HSPA1A	42.5393	52.7979
EEF1A1_6	3.02703e-05	1.28413	0.0399291	EEF1A1	1257.14	1559.26
NOP53_1	0.0172874	1.28123	1	NOP53	93.3557	115.533
TENM3_2	0.010551	1.28071	1	TENM3	67.2559	83.2284
RPL27A_6	0.00370601	1.27932	1	RPL27A	299.754	370.418
TXN2_2	0.0245182	1.2766	1	TXN2	55.3188	68.2426
DDOST_2	0.000904946	1.27586	0.579	DDOST	115.939	142.905
IL32_19	0.0236535	1.27573	1	IL32	148.898	183.37
JUP_2	0.00466692	1.27229	1	JUP	139.316	171.203
ITGB4_3	0.0155978	1.27175	1	ITGB4	77.2709	94.942
ERGIC3_2	0.006147	1.27161	1	ERGIC3	95.6249	117.474
GNA12_1	0.0443068	1.26611	1	GNA12	46.6643	57.0961
ERP29_2	0.0259682	1.26326	1	ERP29	59.267	72.3456
SLC9A1_1	0.0236192	1.26247	1	SLC9A1	67.9545	82.887
PDIA4_1	0.0383687	1.26244	1	PDIA4	51.882	63.2934
LAMC1_1	0.000594036	1.2619	0.431234	LAMC1	141.521	172.519
POR_4	0.0217397	1.26114	1	POR	66.0037	80.4265
EEF1G_1	6.38981e-05	1.25846	0.075951	EEF1G	765.386	930.15
STARD10_2	0.0228041	1.25814	1	STARD10	63.8698	77.643
MT-ATP6_1	0.000149738	1.25711	0.15858	MT-ATP6	6473.25	7858.2
NPEPPS_8	0.0272277	1.25676	1	NPEPPS	60.4522	73.4119
SAT1_2	0.0017754	1.25647	0.950674	SAT1	128.873	156.421
HLA-E_1	0.0382341	1.25586	1	HLA-E	54.3361	65.939
TKT_3	0.00219714	1.25548	1	TKT	267.08	323.797
RPN1_1	0.000909998	1.25477	0.579	RPN1	140.47	170.267
MXRA8_2	0.0339681	1.25406	1	MXRA8	118.696	143.745
TRIM29_1	0.0133413	1.25309	1	TRIM29	84.8002	102.661
PFDN5_9	0.000565385	1.25257	0.418869	PFDN5	150.09	181.611
FTH1_4	0.0394029	1.25232	1	FTH1	1039.76	1257.56
RPS3A_3	0.000572951	1.25122	0.421587	RPS3A	393.86	475.973
XBP1_1	0.0340669	1.24957	1	XBP1	60.6777	73.2608
ATP2B4_2	0.0088302	1.24938	1	ATP2B4	87.7372	105.905
RPS3_4	0.0392659	1.24906	1	RPS3	90.133	108.743
GABARAPL1_8	0.00908621	1.24888	1	GABARAPL1	91.8556	110.83
BSG_9	0.00845718	1.24761	1	BSG	271.302	326.831
KRT17_1	0.00812076	1.24729	1	KRT17	98.7561	119.013
IFI6_2	0.00581228	1.24679	1	IFI6	426.343	513.349
RPS18_2	1.21362e-08	1.24598	5.68236e-05	RPS18	922.756	1110.36
FTL_1	0.00239253	1.24451	1	FTL	2679.77	3221.25
TALDO1_4	0.00092703	1.24418	0.582978	TALDO1	185.497	222.922
SND1_1	0.00782555	1.24285	1	SND1	130.578	156.753
SSR2_1	0.00174558	1.24279	0.939357	SSR2	139.46	167.427
VGLL1_1	0.00408408	1.24175	1	VGLL1	163.179	195.697
RPS27_1	7.00376e-06	1.23982	0.0132906	RPS27	974.429	1166.72
COL4A2_3	0.0059295	1.23974	1	COL4A2	125.912	150.789
COX5B_1	0.00392881	1.23966	1	COX5B	117.699	140.953
GANAB_3	0.0239386	1.23859	1	GANAB	74.3879	89.0149
MT-ATP8_1	0.000853639	1.23624	0.559376	MT-ATP8	5446.99	6502.7
SHISA5_3	0.00156406	1.23512	0.866697	SHISA5	217.698	259.736
PGD_2	0.0069852	1.23359	1	PGD	106.336	126.723
CBR1_3	0.0204846	1.23337	1	CBR1	80.126	95.4795
PPIB_3	0.000334465	1.23283	0.274072	PPIB	325.38	387.419
CTNNA1_8	0.00650063	1.23229	1	CTNNA1	120.866	143.882
GSTP1_2	0.00460752	1.2302	1	GSTP1	461.071	547.711
RPS11_1	0.0388048	1.22913	1	RPS11	148.366	176.163
RPL23_4	0.0330768	1.22781	1	RPL23	195.653	232.099
RPS15A_3	1.80007e-05	1.22621	0.0278149	RPS15A	371.657	440.139
RBPMS_1	0.0450259	1.22605	1	RBPMS	71.7257	84.9562
RPS10_6	0.00797529	1.22591	1	RPS10	663.435	785.282
EEF1A1_8	1.35876e-05	1.22496	0.0226109	EEF1A1	1148.71	1358.83
TPI1_3	0.00347761	1.22491	1	TPI1	238.593	282.23
CTSL_11	0.0225284	1.22418	1	CTSL	83.5948	98.8632
PRDX1_6	0.000196556	1.22418	0.189826	PRDX1	352.769	417.118
RPL13A_5	0.00172843	1.22376	0.934779	RPL13A	957.55	1131.63
GPX4_3	0.0312815	1.22285	1	GPX4	230.983	272.835
MMP14_2	0.00378083	1.22283	1	MMP14	190.895	225.465
RPS14_3	1.60384e-05	1.22096	0.0255117	RPS14	354.2	417.719
VAT1_2	0.00638043	1.22042	1	VAT1	206.74	243.702
SERF2_15	0.0370266	1.21936	1	SERF2	76.0533	89.5953
ATIC_2	0.0389632	1.21773	1	ATIC	75.0068	88.2434
RPLP0_2	0.000238782	1.21573	0.211704	RPLP0	1195.26	1403.32
EIF3L_2	0.0157582	1.2157	1	EIF3L	100.888	118.486
SURF4_4	0.0448858	1.21445	1	SURF4	71.2162	83.5602
RPL3_2	6.21386e-06	1.21367	0.0120022	RPL3	705.853	827.411
CORO1B_3	0.0395215	1.21349	1	CORO1B	98.4903	115.469
SLC25A3_9	0.00794843	1.21247	1	SLC25A3	127.884	149.788
LY6E_2	0.034905	1.21189	1	LY6E	93.9758	110.031
BHLHE40_1	0.0166659	1.21062	1	BHLHE40	100.299	117.305
RPL4_2	0.000151402	1.20936	0.15858	RPL4	391.282	457.07
EIF4B_4	0.0497474	1.20756	1	EIF4B	74.6437	87.0849
RPL10_1	0.00435876	1.20517	1	RPL10	260.906	303.746
RPL9_2	1.13227e-05	1.20437	0.0197535	RPL9	376.31	437.764
IFI6_4	0.0234959	1.20399	1	IFI6	102.389	119.09
TPT1_6	0.0453403	1.2027	1	TPT1	615.2	714.533
RPS9_2	0.00302608	1.20053	1	RPS9	435.781	505.214
PGK1_1	0.0367441	1.19977	1	PGK1	85.2738	98.8393
RPL11_1	8.17833e-06	1.19934	0.0147435	RPL11	440.915	510.78
RPL13_2	0.0278891	1.19933	1	RPL13	647.102	749.389
PDIA6_1	0.00976307	1.19811	1	PDIA6	134.729	155.932
CYSTM1_1	0.0173893	1.1981	1	CYSTM1	117.925	136.482
TPT1_8	0.0495124	1.19702	1	TPT1	106.961	123.679
P4HB_12	0.0255414	1.19636	1	P4HB	271.564	313.73
PSAP_1	0.00469001	1.19623	1	PSAP	550.348	635.808
RPL7A_1	0.000206423	1.19437	0.195857	RPL7A	920.236	1061.48
RPS11_3	0.00249088	1.19307	1	RPS11	976.057	1124.66
RHOA_8	0.00241202	1.19055	1	RHOA	242.543	278.93
RPLP2_1	0.00332425	1.18988	1	RPLP2	782.611	899.147
PRKCSH_8	0.0309634	1.18932	1	PRKCSH	114.341	131.374
RPS3_12	0.000370939	1.1876	0.297204	RPS3	371.846	426.527
RPLP1_2	9.87749e-05	1.18618	0.10902	RPLP1	449.387	514.848
RACK1_1	0.000724985	1.18581	0.499478	RACK1	729.36	835.349
ERVH48-1_1	0.0458785	1.18561	1	ERVH48-1	90.2834	103.408
MT-ND6_1	0.0174329	1.18518	1	MT-ND6	2966.02	3395.06
MT-ND4L_1	0.00212683	1.18496	1	MT-ND4L	2937.34	3361.42
RPL18_4	0.0114406	1.18469	1	RPL18	658.003	752.796
SARS1_1	0.0226271	1.184	1	SARS1	121.1	138.508
GAPDH_1	0.0106383	1.18074	1	GAPDH	1895.91	2161.54
RPL34_2	0.0389604	1.17945	1	RPL34	141.365	161.071
RPL12_1	2.19488e-06	1.17924	0.00516107	RPL12	648.229	738.345
IMPDH2_1	0.0213693	1.17832	1	IMPDH2	130.026	148.001
RPS8_1	4.20412e-05	1.17831	0.0526871	RPS8	655.219	745.705
LMAN2_1	0.0265204	1.17748	1	LMAN2	124.39	141.487
LAMP1_1	0.0211134	1.17747	1	LAMP1	214.25	243.648
RPL10A_1	1.63929e-05	1.17741	0.0256977	RPL10A	464.195	527.906
MT-ND1_1	0.000821891	1.17561	0.551569	MT-ND1	5368.59	6095.75
CALR_2	0.0030194	1.17327	1	CALR	720.914	816.808
RPS29_2	0.000245222	1.17303	0.215646	RPS29	417.281	472.748
MT-CO1_1	0.000196515	1.17255	0.189826	MT-CO1	11403.2	12914.2
RPL39_1	0.000224883	1.1715	0.206139	RPL39	351.665	397.929
TPT1_3	0.0297433	1.1708	1	TPT1	254.552	287.901
RPL38_1	0.0157421	1.17055	1	RPL38	151.85	171.701
TMBIM6_11	0.0460812	1.17011	1	TMBIM6	114.954	129.943
MT-ND4_1	0.000971811	1.16971	0.592426	MT-ND4	7420.02	8381.1
RPSA_1	0.00302721	1.16943	1	RPSA	632.158	714.043
MT-ND5_1	0.00811363	1.16767	1	MT-ND5	3476.41	3920.73
H3-3A_3	0.0440895	1.16564	1	H3-3A	117.652	132.478
ATP5ME_1	0.0303079	1.16473	1	ATP5ME	133.429	150.122
UBB_4	0.00654501	1.16417	1	UBB	513.417	577.262
RPS13_1	0.000299871	1.16229	0.251438	RPS13	377.031	423.278
TUFM_1	0.0418013	1.1621	1	TUFM	129.209	145.042
RPS16_1	0.0100866	1.16207	1	RPS16	835.072	937.127
ANXA5_1	0.0301878	1.16096	1	ANXA5	224.247	251.464
RPL32_6	0.00112845	1.15891	0.670654	RPL32	317.299	355.185
RPL19_1	7.9923e-07	1.15868	0.0021085	RPL19	979.773	1096.53
MT-ND2_1	0.00716649	1.155	1	MT-ND2	4932.32	5502.43
VAMP8_2	0.0163252	1.15114	1	VAMP8	195.708	217.617
RPS17_1	1.27463e-07	1.14839	0.000430843	RPS17	1074.17	1191.48
BASP1_3	0.0416338	1.14056	1	BASP1	162.775	179.331
RPL14_4	0.0157195	1.14038	1	RPL14	234.911	258.764
RPL36_4	0.000641384	1.14012	0.450489	RPL36	469.606	517.133
RPL37A_5	0.0245312	1.139	1	RPL37A	327.431	360.207
FAU_2	0.00646518	1.13884	1	FAU	339.285	373.211
MT-CO3_1	9.97081e-07	1.13779	0.00250812	MT-CO3	10341.8	11367.5
MT-ND3_1	0.00140745	1.13634	0.805484	MT-ND3	2515.65	2760.14
RPL29_2	0.0404333	1.13469	1	RPL29	527.202	577.88
MT-CYB_1	4.73235e-08	1.13411	0.000182812	MT-CYB	5446.77	5965.58
RPS7_1	0.000641005	1.13289	0.450489	RPS7	496.699	543.504
EIF3C_4	0.0134733	1.13055	1	EIF3C	307.754	336.072
RPL30_4	0.000953381	1.12867	0.589271	RPL30	496.107	540.838
PTMA_4	0.00634484	1.12842	1	PTMA	461.378	502.84
MT-CO2_1	2.7912e-12	1.12785	2.1565e-08	MT-CO2	8630.48	9400.24
RPS6_1	0.0264524	1.12757	1	RPS6	229.303	249.742
RPS3_7	0.0125627	1.12549	1	RPS3	337.008	366.366
COX4I1_5	0.032852	1.12507	1	COX4I1	232.715	252.897
RPL41_1	3.71484e-05	1.12506	0.0478352	RPL41	1549.74	1684.25
RPS4X_1	0.00450924	1.12372	1	RPS4X	394.548	428.24
RPS6_3	0.0109889	1.12367	1	RPS6	456.592	495.608
UQCRH_1	0.0497623	1.1203	1	UQCRH	199.008	215.352
RPL37_3	0.02682	1.11906	1	RPL37	419.633	453.63
RPS20_8	0.000112591	1.11585	0.121784	RPS20	821.15	885.006
ENO1_1	0.00899098	1.1142	1	ENO1	916.63	986.517
PPIA_3	0.0218315	1.10759	1	PPIA	338.611	362.25
RPS26_2	0.0102343	1.10366	1	RPS26	489.787	522.124
EIF4A1_1	0.0476701	1.0986	1	EIF4A1	383.766	407.241
RPS23_4	0.019004	1.09081	1	RPS23	487.814	513.955
RPS12_1	0.00563047	1.09058	1	RPS12	700.808	738.206
NME2_3	0.0447431	1.08796	1	NME2	427.612	449.347
RPL24_1	0.019331	1.08709	1	RPL24	537.218	564.077
TUBA1B_1	0.00712245	-1.10942	1	TUBA1B	952.404	829.475
ACTB_7	0.0436008	-1.11202	1	ACTB	4446	3864.27
TAGLN2_2	0.0247206	-1.1167	1	TAGLN2	411.892	356.314
COL1A2_1	0.0104802	-1.12484	1	COL1A2	376.776	323.524
CDKN1A_4	0.0327034	-1.13789	1	CDKN1A	234.491	199.037
SERPINE1_1	0.0464173	-1.14532	1	SERPINE1	169.459	142.896
ARHGDIA_1	0.0340999	-1.15614	1	ARHGDIA	300.142	250.787
TMSB4X_1	0.0153495	-1.15894	1	TMSB4X	618.261	515.614
TUBA1C_1	0.00154246	-1.16519	0.866697	TUBA1C	477.904	396.265
ACTN1_11	0.00407969	-1.17044	1	ACTN1	290.812	239.986
MYL9_1	0.015581	-1.17574	1	MYL9	224.27	184.24
TUBA1C_5	0.0409276	-1.18125	1	TUBA1C	119.849	97.9761
TUBB2B_1	0.000430753	-1.18148	0.332803	TUBB2B	370.809	303.137
TIMP3_1	0.00470225	-1.19253	1	TIMP3	462.798	374.871
NIBAN2_2	0.0335297	-1.20179	1	NIBAN2	169.95	136.586
YBX3_2	0.0242714	-1.20825	1	YBX3	114.57	91.566
CAVIN1_1	0.0138517	-1.22452	1	CAVIN1	120.318	94.8819
RGS10_1	0.0315997	-1.24513	1	RGS10	76.1621	59.0577
FXYD5_3	0.000222663	-1.24725	0.206139	FXYD5	231.191	179.02
HMGB1_6	0.0325222	-1.25101	1	HMGB1	111.248	85.8989
CDCP1_1	0.0203762	-1.25727	1	CDCP1	81.9475	62.9301
TNFRSF12A_4	0.0084252	-1.25871	1	TNFRSF12A	130.311	99.9903
CALM2_1	0.0340753	-1.25878	1	CALM2	184.454	141.594
TPM1_2	0.00946816	-1.26315	1	TPM1	467.38	357.695
KRT7_1	0.00028824	-1.26432	0.24744	KRT7	534.824	408.847
PLP2_1	0.0204129	-1.28145	1	PLP2	72.7949	54.8417
HSPD1_1	0.0477828	-1.28468	1	HSPD1	100.376	75.4413
RAD23B_1	0.048144	-1.28541	1	RAD23B	77.4806	58.2283
PSG5_5	0.0221873	-1.29361	1	PSG5	65.8057	49.1062
FBN2_1	0.023938	-1.29576	1	FBN2	61.6349	45.915
NARS1_1	0.0401719	-1.30773	1	NARS1	53.5541	39.5253
SET_4	0.0455863	-1.30777	1	SET	44.9586	33.1764
ISG15_3	0.00308734	-1.30875	1	ISG15	209.345	154.58
PLEC_1	0.00587864	-1.31162	1	PLEC	87.4522	64.3712
MT2A_1	0.0496578	-1.32038	1	MT2A	41.4102	30.2621
ANXA3_4	0.0279776	-1.32065	1	ANXA3	137.21	100.372
RAC2_1	0.00715876	-1.32143	1	RAC2	75.7662	55.3503
PDCD5_1	0.0133945	-1.32564	1	PDCD5	69.4908	50.6063
TUBB6_7	0.000229512	-1.33001	0.207604	TUBB6	230.112	167.179
PDLIM7_3	0.0342959	-1.33261	1	PDLIM7	45.8585	33.2082
CAPN2_3	7.62202e-05	-1.33665	0.088649	CAPN2	192.981	139.447
S100A16_2	3.00708e-05	-1.34164	0.0399291	S100A16	361.165	260.146
OLFML3_3	0.00303921	-1.34547	1	OLFML3	107.6	77.2483
ANXA1_2	0.0455424	-1.35	1	ANXA1	188.599	135.012
IDS_3	0.0376329	-1.35098	1	IDS	41.5421	29.6691
CLTB_2	0.0137397	-1.35122	1	CLTB	57.7444	41.2454
SFN_1	9.04941e-06	-1.35406	0.0160464	SFN	301.905	215.428
TSPAN14_8	0.0272348	-1.35813	1	TSPAN14	42.5103	30.1998
EPHA2_1	0.00301377	-1.35847	1	EPHA2	77.4614	55.0432
ITGB1_4	0.0339366	-1.36345	1	ITGB1	152.565	108.105
F2RL1_2	0.000293639	-1.36473	0.25009	F2RL1	158.295	112.033
PLK3_1	0.018342	-1.36525	1	PLK3	46.9338	33.1717
TARS1_5	0.0177992	-1.37046	1	TARS1	59.7689	42.0951
SFRP1_1	0.0434495	-1.39179	1	SFRP1	32.1875	22.303
PALM2AKAP2_10	0.0171858	-1.39551	1	PALM2AKAP2	43.7673	30.2584
MCAM_1	0.00501662	-1.39964	1	MCAM	58.7925	40.5373
TINAGL1_2	2.52778e-06	-1.40057	0.00569619	TINAGL1	181.238	124.963
CST1_1	0.00815244	-1.40428	1	CST1	52.9268	36.3684
UPP1_7	0.000585169	-1.4045	0.427667	UPP1	90.8226	62.4252
EIF3A_2	0.0264156	-1.41679	1	EIF3A	63.8317	43.478
INA_1	0.00696941	-1.41757	1	INA	51.4483	35.0188
BCL2L1_1	0.0118861	-1.42205	1	BCL2L1	44.3677	30.0993
PODXL_2	0.000295989	-1.42306	0.250122	PODXL	108.759	73.8085
TUBB2A_1	9.19914e-07	-1.42579	0.00236911	TUBB2A	319.527	216.535
PHB_9	0.0462415	-1.43257	1	PHB	36.9793	24.894
RHOB_1	0.000449715	-1.45046	0.342559	RHOB	78.6227	52.3182
DSG2_1	0.00190865	-1.45265	1	DSG2	75.2526	50.0035
UBE2J1_1	0.0216302	-1.45482	1	UBE2J1	33.3772	22.1211
GPRC5A_1	0.0222579	-1.45902	1	GPRC5A	33.9546	22.4396
PRKCSH_6	0.0290195	-1.47032	1	PRKCSH	29.051	19.0417
OLR1_1	0.00830369	-1.47176	1	OLR1	67.4885	44.2844
SLC18A3_1	3.91683e-05	-1.47296	0.0498428	SLC18A3	124.128	81.3882
CTNNAL1_2	0.0223283	-1.47787	1	CTNNAL1	34.3893	22.4356
EIF1AX_2	0.0258722	-1.47994	1	EIF1AX	29.8359	19.4323
HIF1A_1	0.034986	-1.48083	1	HIF1A	32.3788	21.0797
HSP90AA1_1	0.0317967	-1.48146	1	HSP90AA1	227.05	148.045
UPP1_8	0.000421494	-1.48149	0.327992	UPP1	72.0626	46.9421
C19orf33_2	0.000367839	-1.48149	0.29692	C19orf33	76.1783	49.6316
ADAM9_18	0.0380109	-1.48464	1	ADAM9	31.4762	20.4333
LAMC2_2	6.04099e-06	-1.48681	0.0118804	LAMC2	135.32	87.8914
SNX2_1	0.0357328	-1.48687	1	SNX2	34.2754	22.2237
FLNC_1	1.99041e-08	-1.49098	8.61172e-05	FLNC	187.235	121.264
CYCS_3	0.0426715	-1.4913	1	CYCS	22.9573	14.8274
CLIC4_1	0.0221756	-1.49227	1	CLIC4	29.6847	19.1724
KLK6_1	0.000859442	-1.49823	0.559376	KLK6	59.4407	38.2796
PALLD_6	0.0252447	-1.5019	1	PALLD	27.0769	17.3721
TMBIM1_5	0.0463356	-1.50198	1	TMBIM1	24.411	15.6605
L1CAM_3	0.0480832	-1.50288	1	L1CAM	20.5141	13.1426
DDX21_3	0.00927034	-1.51456	1	DDX21	41.2898	26.2899
DPP4_2	0.0205196	-1.51524	1	DPP4	28.788	18.3079
BZW1_5	0.0148266	-1.51843	1	BZW1	31.7876	20.1783
LMCD1_2	0.0243404	-1.51885	1	LMCD1	26.8152	17.0109
CRYZ_2	0.0313842	-1.53123	1	CRYZ	23.0891	14.5218
DPP4_1	0.0121421	-1.53796	1	DPP4	42.0626	26.3874
SERPINE2_1	0.0245847	-1.54153	1	SERPINE2	24.9489	15.5893
IER3_1	1.24774e-07	-1.54787	0.000430843	IER3	135.093	84.2601
TUBA1B_3	0.015556	-1.55063	1	TUBA1B	29.8137	18.5285
KIF5B_1	0.0343968	-1.55623	1	KIF5B	24.6264	15.2391
IL2RB_1	0.0158485	-1.56225	1	IL2RB	27.4516	16.9281
PODXL_3	2.2047e-05	-1.56236	0.0322259	PODXL	126.273	78.0821
ITGA6_3	0.00967191	-1.56473	1	ITGA6	30.938	19.0528
TWF1_2	0.0301672	-1.56637	1	TWF1	22.9118	14.0829
VGF_1	0.036732	-1.56771	1	VGF	20.6331	12.6676
AXL_2	0.0487126	-1.5765	1	AXL	19.0736	11.6409
LAMC2_1	0.012829	-1.57747	1	LAMC2	27.8297	16.9951
CD44_2	0.00111511	-1.57905	0.666387	CD44	45.6361	27.8704
HSPH1_6	0.0353721	-1.58049	1	HSPH1	20.4453	12.4494
C19orf33_1	0.0247634	-1.58989	1	C19orf33	21.7199	13.1494
LAMB3_1	9.72725e-08	-1.59448	0.000350716	LAMB3	130.867	79.2423
FSCN1_1	2.07472e-07	-1.60138	0.000680038	FSCN1	112.078	67.555
UPP1_9	0.0131755	-1.60752	1	UPP1	26.1412	15.6611
TSPAN1_1	0.0463626	-1.61636	1	TSPAN1	16.8274	10.0086
GPRC5A_3	0.00233591	-1.63366	1	GPRC5A	34.049	20.0835
WNT7A_1	0.0176794	-1.63745	1	WNT7A	23.1802	13.6253
PLAU_3	0.000165403	-1.65513	0.167204	PLAU	52.1204	30.3681
KISS1_1	0.00587392	-1.65632	1	KISS1	28.0068	16.2838
FAM71F1_1	0.0230732	-1.65896	1	FAM71F1	19.5807	11.3513
ITGB1_6	0.0322335	-1.66973	1	ITGB1	16.7162	9.62044
MARCHF4_1	0.024071	-1.68141	1	MARCHF4	18.2387	10.4274
CHAT_6	0.0382189	-1.68196	1	CHAT	15.7985	9.0226
CCND1_1	1.35878e-09	-1.68909	8.64541e-06	CCND1	126.223	72.1308
TAGLN_1	0.00332364	-1.6959	1	TAGLN	29.7041	16.8673
MYEOV_2	0.0366981	-1.69973	1	MYEOV	14.0684	7.94375
TFPI2_3	0.0397498	-1.70115	1	TFPI2	14.6038	8.2409
CST4_1	3.04579e-07	-1.70231	0.000915133	CST4	86.2129	48.8682
CCN1_1	6.98875e-08	-1.71505	0.000260668	CCN1	101.923	57.3592
H3-3B_8	0.0297986	-1.72726	1	H3-3B	14.4072	8.00442
CD44_7	0.0331431	-1.74502	1	CD44	15.3832	8.4623
PPP1R18_1	0.0336558	-1.74826	1	PPP1R18	15.2458	8.37083
ITGA6_4	4.48231e-05	-1.7543	0.0550942	ITGA6	52.0841	28.6248
NPPB_1	2.47058e-08	-1.76405	0.000102781	NPPB	96.4457	52.759
STX3_2	0.0451603	-1.77073	1	STX3	12.3422	6.67877
LMCD1_1	0.00385736	-1.78702	1	LMCD1	24.7193	13.3067
LIMA1_7	0.0258869	-1.78711	1	LIMA1	14.0722	7.55141
CAST_12	0.0375581	-1.82359	1	CAST	12.8972	6.77551
TGM2_1	7.69123e-19	-1.83433	6.3994e-15	TGM2	352.51	185.663
LDHA_1	0.0297269	-1.83467	1	LDHA	21.1105	11.0574
PALLD_9	0.000230319	-1.83976	0.207604	PALLD	37.2046	19.4776
TMC6_2	0.0256611	-1.85174	1	TMC6	12.833	6.63726
TNS4_1	5.53386e-09	-1.87122	2.99285e-05	TNS4	88.5439	45.6526
PITX1_1	0.0034431	-1.88609	1	PITX1	21.6148	11.0113
ATG9B_1	0.0497605	-1.90622	1	ATG9B	9.79517	4.90476
RPL15_14	0.0062608	-1.91758	1	RPL15	17.2219	8.61569
CDSN_1	0.0278181	-1.92394	1	CDSN	11.7828	5.85636
FAM71F1_5	0.0301405	-1.94723	1	FAM71F1	10.9711	5.38211
CPA4_3	0.044452	-1.98732	1	CPA4	9.33156	4.47421
AGPAT3_3	0.0222354	-1.99298	1	AGPAT3	11.2327	5.38224
CALD1_7	0.0303782	-2.00359	1	CALD1	11.0113	5.24654
HBEGF_1	0.0265793	-2.00709	1	HBEGF	10.5389	5.00997
TAGLN_5	5.83529e-10	-2.04262	3.94484e-06	TAGLN	263.374	124.648
DDX5_13	0.00604083	-2.04804	1	DDX5	15.9549	7.46154
GJA1_4	0.028446	-2.08621	1	GJA1	9.35848	4.26879
ETS1_5	0.0165755	-2.10092	1	ETS1	10.4143	4.72349
SOX9_1	0.0011046	-2.10598	0.663774	SOX9	19.5483	8.90105
ITGA2_2	1.67421e-06	-2.13318	0.00402425	ITGA2	49.3578	22.2855
SPNS2_1	0.00783612	-2.15607	1	SPNS2	13.0925	5.79929
FAM83A_3	0.00227532	-2.16147	1	FAM83A	16.8566	7.46656
VIM_4	1.13895e-06	-2.19721	0.00279988	VIM	40.4152	17.6995
LAMA3_6	0.0434429	-2.25908	1	LAMA3	7.22472	3.02046
ANKRD1_1	0.000702286	-2.35324	0.486941	ANKRD1	17.713	7.1995
TFPI2_5	0.000863642	-2.3648	0.559376	TFPI2	15.7405	6.35848
FKBP1A_12	0.0234473	-2.37043	1	FKBP1A	17.9909	7.28887
KLK6_3	0.0362801	-2.37635	1	KLK6	6.74486	2.67023
LBH_1	0.020477	-2.52206	1	LBH	7.71659	2.88104
CALD1_2	0.00793579	-2.56561	1	CALD1	8.97504	3.30391
ACTA1_2	3.5627e-05	-2.57262	0.0464288	ACTA1	22.04	8.19989
CCNC_8	0.0165647	-2.60414	1	CCNC	7.35829	2.65353
FAM3C_3	0.0355201	-2.62415	1	FAM3C	5.92051	2.10297
U2AF1_3	0.0116789	-2.64925	1	U2AF1	8.8721	3.15823
NOG_1	0.0312231	-2.92907	1	NOG	4.61923	1.44229
CD44_3	0.0060665	-3.15492	1	CD44	7.08011	2.08365
RACK1_23	0.00294284	-3.70501	1	RACK1	13.8051	3.52897
DDX5_23	0.000945945	-4.2481	0.589271	DDX5	7.73154	1.66395
DVL3_5	0.0385795	-4.39805	1	DVL3	3.37878	0.647112
MRFAP1_3	0.000389888	-4.516	0.308297	MRFAP1	9.23652	1.87931
SNX1_7	0.0214873	-4.92109	1	SNX1	2.98502	0.487997
FGFR1_18	0.0214873	-5.33588	1	FGFR1	3.1754	0.474974
MYADM_5	0.0117208	-6.6097	1	MYADM	3.29302	0.376953
CTNND1_37	0.0312522	-9.03522	1	CTNND1	2.16005	0.121672
CACYBP_4	0.0312522	-16.5297	1	CACYBP	1.97493	0
ITGB1BP1_13	0.0312522	-16.6266	1	ITGB1BP1	1.98725	0
FAM219A_5	0.0312522	-17.1948	1	FAM219A	2.05951	0
VIM_2	0.0156265	-18.5919	1	VIM	2.23718	0
SERF1B_1	0.000488433	-31.7343	0.36945	SERF1B	3.90851	0
