## Supplementary material for "Aryl Hydrocarbon Receptor Activation Drives 2-Methoxy Estradiol Secretion in Human Trophoblast Stem Cell Development": Dataset 2

### Sheet: Sheet1
Differentially regulated transcripts identified by RNA-seq analysis in day 8 EVT differentiated human X,X CT-27 TS cells following TCDD exposure.
Feature ID	EDGE test: EVT Control vs EVT TCDD, tagwise dispersions - P-value	EDGE test: EVT Control vs EVT TCDD, tagwise dispersions - Fold change	EDGE test: EVT Control vs EVT TCDD, tagwise dispersions - FDR p-value correction	EVT Control - EVT_V1_S42_L001_R1_001 (TE) - Gene name	EVT Control - Means	EVT TCDD - Means
CYP1A1_3	2.58276e-107	340.855	9.31213e-103	CYP1A1	0.230239	121.479
CYP1A1_8	1.33022e-53	332.105	3.59708e-49	CYP1A1	0.245623	123.466
CYP1A1_1	8.31121e-134	273.923	4.49491e-129	CYP1A1	0.724363	233.652
CYP1A1_7	2.24214e-15	96.67	2.69468e-11	CYP1A1	0.0473239	16.5878
CYP1A1_6	6.70283e-14	74.8274	6.04177e-10	CYP1A1	0.0759694	14.9664
CYP1A1_4	8.59887e-15	64.833	9.30097e-11	CYP1A1	0.121421	15.913
GABARAP_4	2.49222e-07	63.5951	0.000930731	GABARAP	0	7.84461
CYP1B1_1	4.02224e-36	41.1531	8.70131e-32	CYP1B1	0.894346	42.0283
CYP1A1_9	3.12237e-05	36.4152	0.0804122	CYP1A1	0.0214625	5.22405
CYP1A1_5	0.000976731	29.4369	1	CYP1A1	0	3.56381
VIPR1_9	1.14871e-14	20.9338	1.12955e-10	VIPR1	0.829022	19.9429
PSG9_1	0.00781318	20.6098	1	PSG9	0.00626471	2.58736
IGF2_4	6.10613e-13	20.1365	4.71764e-09	IGF2	1.43789	31.4337
KRI1_2	0.00390669	19.3922	1	KRI1	0.0283846	2.85827
MLF2_2	0.0200352	19.3296	1	MLF2	0	2.29685
GAS2L1_7	0.015626	18.9911	1	GAS2L1	0	2.25471
DDX54_5	0.00781318	9.76879	1	DDX54	0.147596	2.54826
ECH1_4	0.000991208	9.37948	1	ECH1	0.379757	4.63061
TMEM59_5	0.000124447	8.39948	0.253978	TMEM59	0.670159	6.5856
KIAA0930_2	0.015626	7.99106	1	KIAA0930	0.164759	2.19958
TNNT3_5	0.0214863	6.05689	1	TNNT3	0.381374	2.95569
ITM2C_7	0.0214863	5.90023	1	ITM2C	0.386146	2.9043
CLU_7	5.1808e-08	5.51558	0.000224152	CLU	2.96293	16.9935
EIF4G1_22	0.0390651	5.14621	1	EIF4G1	0.396939	2.57296
IFIT2_6	0.00423158	4.94129	1	IFIT2	0.812608	4.53012
CSNK1E_2	0.0026278	4.5191	1	CSNK1E	1.11963	5.52713
SMAD3_5	0.0226213	4.48408	1	SMAD3	0.721437	3.68834
gene:ENSG00000275895_5	0.0385777	4.47002	1	gene:ENSG00000275895	0.629357	3.26272
LMBRD1_12	0.0128834	4.24649	1	LMBRD1	1.01522	4.74046
TNFSF12_1	0.000324771	4.10996	0.595405	TNFSF12	2.23404	9.61926
gene:ENSG00000283149_1	0.0226469	4.1029	1	gene:ENSG00000283149	0.76502	3.54395
TPP1_15	0.0194881	3.88804	1	TPP1	1.22272	5.1405
TAGLN_7	0.00450407	3.88558	1	TAGLN	1.45798	6.05583
RARRES1_1	0.000780255	3.70494	1	RARRES1	2.54907	9.83206
SLC38A9_3	0.019419	3.59383	1	SLC38A9	1.30587	5.0425
SULT1A3_1	0.00730354	3.58875	1	SULT1A3	1.44106	5.52293
LDLR_2	0.0194834	3.52031	1	LDLR	1.32757	5.01375
KCNK1_2	0.000164913	3.48073	0.324324	KCNK1	3.36282	12.0768
CYB5R3_13	0.00380966	3.33768	1	CYB5R3	2.10088	7.3416
ACOXL_3	0.0493706	3.30039	1	ACOXL	1.20478	4.28518
SEPTIN9_16	0.0355013	3.29612	1	SEPTIN9	1.13621	4.05218
NCOA7_8	0.00130881	3.00567	1	NCOA7	3.56408	11.0194
IFITM1_7	0.0493895	2.91669	1	IFITM1	1.34571	4.18561
RCAN1_7	0.00113471	2.82155	1	RCAN1	4.07871	11.7963
SLC15A3_3	0.02689	2.81715	1	SLC15A3	1.79383	5.30753
WNT5A_2	0.0293056	2.74252	1	WNT5A	2.18228	6.23444
CITED4_1	2.0045e-11	2.63948	1.44545e-07	CITED4	20.034	53.3602
AMD1_3	0.0353378	2.60847	1	AMD1	2.07936	5.65408
CTSB_34	0.0245406	2.51333	1	CTSB	2.67627	6.95071
CD63_6	0.0102833	2.35147	1	CD63	8.75073	20.8479
TMPRSS2_6	0.0415472	2.22878	1	TMPRSS2	3.54607	8.09838
PSG1_1	1.23111e-17	2.20742	1.66453e-13	PSG1	55.1386	122.501
DDX60L_1	0.0280411	2.18259	1	DDX60L	4.15461	9.26313
KCNK1_1	9.18604e-07	2.16877	0.00320519	KCNK1	18.9444	41.4451
CYB5R3_10	0.000688645	2.16654	1	CYB5R3	9.28864	20.3752
PSG1_6	0.00215263	2.10916	1	PSG1	8.31279	17.7631
PSG1_4	0.0123159	2.07064	1	PSG1	6.20463	13.0484
RPL36A_4	0.0368044	2.06244	1	RPL36A	7.63894	15.9864
CD276_9	0.00339121	2.06086	1	CD276	9.60595	20.0181
NDUFB10_4	0.0252431	2.02816	1	NDUFB10	5.51435	11.3697
FBLN5_1	0.000241344	2.02219	0.457981	FBLN5	13.1118	26.7806
HPGD_10	0.0264835	1.98369	1	HPGD	5.09438	10.2816
CCNE1_5	0.0337731	1.97565	1	CCNE1	5.47094	10.9874
CTSL_19	6.52462e-05	1.93652	0.150157	CTSL	27.3375	53.3207
CNDP2_11	0.0276311	1.92762	1	CNDP2	6.04931	11.8377
TMEM40_1	0.0495688	1.89099	1	TMEM40	4.95927	9.53822
ACHE_5	0.0277074	1.8863	1	ACHE	6.10357	11.6843
TAC3_1	0.00108634	1.86536	1	TAC3	13.9653	26.2946
TMPRSS2_13	0.0452196	1.84183	1	TMPRSS2	5.8048	10.8525
SLCO2A1_1	0.0192533	1.83252	1	SLCO2A1	7.73362	14.3497
SLC7A5_2	2.10997e-20	1.83177	3.80376e-16	SLC7A5	121.7	224.194
ITGB3_1	0.0211631	1.79389	1	ITGB3	8.0284	14.5764
SCIN_7	0.0158415	1.79371	1	SCIN	9.83823	17.8379
PSG9_4	8.21317e-19	1.79094	1.26911e-14	PSG9	121.103	218.115
AKAP12_2	0.00637883	1.75825	1	AKAP12	12.6414	22.4372
NARS1_7	0.034422	1.74275	1	NARS1	7.73618	13.6449
CDC42_1	0.0394898	1.7382	1	CDC42	8.23969	14.489
KISS1_1	0.00462777	1.71443	1	KISS1	15.1784	26.2499
NEDD9_1	0.0214033	1.69585	1	NEDD9	11.1775	19.1411
BTG2_2	0.00010653	1.68177	0.225938	BTG2	31.0737	52.6175
HPGD_1	0.00409165	1.65812	1	HPGD	17.4097	29.1001
SLC7A4_2	0.0285091	1.65675	1	SLC7A4	10.3733	17.3576
EDC3_1	0.0353773	1.65625	1	EDC3	9.1169	15.2606
AQP3_1	3.67976e-05	1.64214	0.0884493	AQP3	38.4362	63.5276
EIF3E_18	0.029362	1.6255	1	EIF3E	15.3006	25.0815
CSH2_2	0.0170625	1.61518	1	CSH2	13.7696	22.4347
DPP4_1	0.000948207	1.60851	1	DPP4	27.4354	44.435
GUK1_6	0.0388086	1.58086	1	GUK1	12.0269	19.1847
OBSL1_6	0.0246595	1.58031	1	OBSL1	13.3344	21.2548
CLMP_1	0.0197176	1.57903	1	CLMP	14.597	23.2414
PLEC_8	0.0388678	1.57293	1	PLEC	11.9533	18.9712
TP53I11_3	0.000781308	1.55777	1	TP53I11	32.8559	51.5192
PSG6_2	2.08272e-07	1.54389	0.000834359	PSG6	82.5756	128.223
IFI30_2	1.83607e-08	1.49389	8.27494e-05	IFI30	113.086	169.88
OLR1_1	3.34081e-06	1.49105	0.0103245	OLR1	81.1345	121.656
SERPINE2_1	2.49537e-07	1.47302	0.000930731	SERPINE2	103.677	153.574
CRIM1_1	0.000970991	1.45864	1	CRIM1	43.6094	63.9981
CXCR6_1	0.0371991	1.44171	1	CXCR6	19.3021	28.0282
KRT17_1	0.0136066	1.43286	1	KRT17	28.2108	40.6851
FN1_10	0.0347507	1.42496	1	FN1	34.9094	50.1081
DYSF_2	0.0357027	1.4222	1	DYSF	20.7013	29.6473
FABP5_1	0.00574337	1.41959	1	FABP5	37.2029	53.1396
PDIA3_4	0.0206132	1.41768	1	PDIA3	40.6414	58.0311
CD46_9	0.0389372	1.40437	1	CD46	23.1488	32.7284
F3_1	0.0209215	1.39984	1	F3	29.2561	41.2146
DUSP14_1	0.0152904	1.3946	1	DUSP14	31.602	44.3502
TAPBP_1	0.000683766	1.39183	1	TAPBP	64.0838	89.7062
IL32_19	0.00277605	1.3881	1	IL32	74.2886	103.633
PSG2_1	6.77694e-09	1.38164	3.49061e-05	PSG2	209.395	290.881
FBN1_1	0.0157607	1.35362	1	FBN1	39.4951	53.7842
PSG6_1	0.0237544	1.35154	1	PSG6	34.9391	47.5118
PSG4_1	0.00115788	1.34503	1	PSG4	90.4255	122.336
CDH1_3	0.00362702	1.33939	1	CDH1	61.1713	82.4014
TRIM29_1	0.0476534	1.33413	1	TRIM29	29.8208	40.0329
GLUL_5	0.00498067	1.33371	1	GLUL	58.8801	78.9797
PSG5_2	0.0207256	1.32766	1	PSG5	48.0167	64.1319
PTPRF_6	2.30955e-06	1.3262	0.00734742	PTPRF	188.306	251.085
LIPG_4	0.0441606	1.31947	1	LIPG	33.3087	44.218
ADAMTSL4_6	0.0462593	1.31213	1	ADAMTSL4	54.2689	71.6379
SERPINE1_1	9.40619e-10	1.30928	5.35485e-06	SERPINE1	313.374	412.469
IFITM1_21	0.00378719	1.30683	1	IFITM1	71.9017	94.4925
PTPRF_3	3.82318e-09	1.30558	2.06767e-05	PTPRF	325.877	427.735
LASP1_3	0.00177121	1.30361	1	LASP1	86.4582	113.329
FBLN1_6	0.0272561	1.30007	1	FBLN1	43.9271	57.443
RAD23B_1	0.0436439	1.295	1	RAD23B	39.5792	51.5565
SLC17A5_1	0.0112997	1.28937	1	SLC17A5	61.5437	79.7999
FBLN1_5	0.00429281	1.28405	1	FBLN1	226.513	292.7
GRAMD2A_1	0.0468694	1.27491	1	GRAMD2A	44.1656	56.6335
HLA-G_4	0.0158597	1.27417	1	HLA-G	63.2083	80.9912
PSG5_5	0.00535922	1.27354	1	PSG5	98.2231	125.802
PTPRF_2	0.00851926	1.27271	1	PTPRF	112.401	143.867
MMP19_3	0.0383127	1.2721	1	MMP19	47.4586	60.7206
SHISA5_4	0.005163	1.26408	1	SHISA5	90.1183	114.544
PYGL_2	0.0169619	1.25849	1	PYGL	67.5667	85.5057
B2M_4	1.36978e-10	1.25664	8.71542e-07	B2M	1569.19	1982.59
IFI6_2	1.6512e-13	1.25574	1.37387e-09	IFI6	880.89	1112.09
TACSTD2_1	0.0110847	1.25398	1	TACSTD2	83.3435	105.081
CSH2_5	0.00286868	1.25172	1	CSH2	1525.72	1921.42
TENM3_2	0.0137535	1.24628	1	TENM3	79.1444	99.1787
HMG20B_2	0.00934486	1.24614	1	HMG20B	90.71	113.661
ITM2B_1	0.00268708	1.24295	1	ITM2B	205.028	256.27
VGLL3_4	0.044615	1.23886	1	VGLL3	58.6036	73.0086
PEA15_2	0.012913	1.23738	1	PEA15	86.2435	107.3
CDH1_1	0.000135844	1.23636	0.272103	CDH1	205.267	255.129
SERINC2_3	0.0213954	1.22824	1	SERINC2	78.9088	97.4517
GJA5_1	1.43483e-08	1.22338	6.74776e-05	GJA5	497.806	612.2
PSAP_2	0.0477579	1.22074	1	PSAP	64.232	78.843
CSH1_1	0.0263997	1.21987	1	CSH1	319.29	391.73
CSH1_2	0.0163433	1.20743	1	CSH1	2756.12	3348.57
PSG3_4	0.0466871	1.20556	1	PSG3	157.888	191.472
ANXA3_4	0.0467241	1.19749	1	ANXA3	80.2396	96.6065
TAP1_1	0.0495408	1.19694	1	TAP1	79.9632	96.2338
IFI6_4	0.00501326	1.19529	1	IFI6	162.872	195.718
ARL6IP5_1	0.0349085	1.1946	1	ARL6IP5	95.2766	114.435
HLA-G_2	0.000873401	1.19	1	HLA-G	617.621	739.109
LGALS3BP_2	0.00648237	1.18597	1	LGALS3BP	168.598	201.019
ADAMTSL4_3	0.0183253	1.18502	1	ADAMTSL4	174.863	208.336
FURIN_1	0.0114287	1.18132	1	FURIN	152.822	181.494
TIMP2_3	0.00958401	1.18109	1	TIMP2	276.956	328.96
MCAM_1	0.0083523	1.17523	1	MCAM	197.726	233.624
FSTL1_3	0.00687803	1.16735	1	FSTL1	219.387	257.458
IFITM3_3	0.000119337	1.16714	0.248232	IFITM3	651.435	764.312
FSTL1_1	0.00125545	1.16565	1	FSTL1	294.648	345.267
HSD3B1_2	0.00487686	1.16008	1	HSD3B1	235.193	274.278
PDLIM1_1	0.0299956	1.15962	1	PDLIM1	144.952	168.976
SPARC_1	0.0476695	1.15361	1	SPARC	279.255	324.04
SARS1_1	0.0297932	1.1517	1	SARS1	157.926	182.846
VAMP8_2	0.0393679	1.14492	1	VAMP8	153.755	176.965
ARHGDIB_1	0.00952882	1.14179	1	ARHGDIB	254.129	291.684
C1QTNF6_1	0.0187939	1.13938	1	C1QTNF6	219.594	251.524
JUP_2	0.0293785	1.13366	1	JUP	201.057	229.133
FTL_1	0.0124543	1.12904	1	FTL	1021.17	1158.54
EEF1A1_8	0.0369519	1.05044	1	EEF1A1	1245.4	1315.03
RPL41_1	0.0146788	-1.06754	1	RPL41	1039.78	979.033
RPL13A_5	0.0435605	-1.07735	1	RPL13A	624.485	582.644
PPIB_3	0.0412915	-1.08884	1	PPIB	435.746	402.264
RPS18_2	0.0116353	-1.09104	1	RPS18	634.844	584.875
MT-ND3_1	0.0420634	-1.09238	1	MT-ND3	2043.33	1879.74
RPL7A_1	0.0324776	-1.09267	1	RPL7A	556.83	512.228
RPS16_1	0.040293	-1.09411	1	RPS16	404.197	371.329
P4HB_12	0.0324652	-1.09521	1	P4HB	414.455	380.385
ACTB_7	1.48775e-05	-1.09616	0.0423481	ACTB	3292.7	3019.15
RPL27_2	0.0194249	-1.09703	1	RPL27	522.006	478.296
RPLP0_2	0.00155489	-1.09804	1	RPLP0	885.404	810.516
RPS6_3	0.039036	-1.10317	1	RPS6	354.033	322.578
MT-CO1_1	0.00399957	-1.1041	1	MT-CO1	10023.6	9121.62
RPLP2_1	0.012445	-1.10607	1	RPLP2	469.861	426.996
RPS27_1	0.00322169	-1.10666	1	RPS27	627.381	569.842
RPL18A_1	0.00595632	-1.10703	1	RPL18A	600.809	545.522
MT-ATP6_1	0.0279425	-1.10732	1	MT-ATP6	5106.08	4632.68
KRT18_3	0.00869878	-1.10749	1	KRT18	1617.24	1467.57
ALDOA_7	0.00684521	-1.11444	1	ALDOA	468.949	422.965
RPL3_2	0.00381471	-1.11505	1	RPL3	535.3	482.543
RPS2_1	0.00985556	-1.1182	1	RPS2	953.888	857.371
PABPC1_14	0.0103791	-1.1224	1	PABPC1	368.623	330.119
RPL36_4	0.0330645	-1.12343	1	RPL36	258.95	231.681
RPL39_1	0.0138471	-1.1253	1	RPL39	325.022	290.316
CFL1_1	0.0162837	-1.1258	1	CFL1	368.891	329.36
RPS3A_3	0.0190545	-1.12933	1	RPS3A	285.116	253.756
EIF1_2	0.03295	-1.12939	1	EIF1	237.38	211.262
MT-CO3_1	0.00104106	-1.13166	1	MT-CO3	6082.17	5400.12
RPL13_2	0.00442874	-1.13188	1	RPL13	460.536	408.955
TUBB6_7	0.0424846	-1.13775	1	TUBB6	192.211	169.798
RPS12_1	0.00185015	-1.13953	1	RPS12	460.24	405.945
RPS27A_4	0.0211716	-1.1418	1	RPS27A	233.181	205.263
RPL10_4	0.049811	-1.14274	1	RPL10	171.313	150.676
RPS29_2	0.00862769	-1.14434	1	RPS29	294.378	258.562
CALR_2	1.68605e-07	-1.1512	0.000701429	CALR	1004.44	877.028
TAGLN2_2	0.0286259	-1.15454	1	TAGLN2	193.296	168.26
ENO1_1	0.000681987	-1.15558	1	ENO1	436.487	379.658
ACTG1_3	8.93439e-06	-1.16332	0.0261186	ACTG1	726.986	628.12
RPSA_1	0.00442719	-1.16443	1	RPSA	278.584	240.459
HSPA5_3	0.00639708	-1.1685	1	HSPA5	241.492	207.724
SLC7A8_2	0.00793122	-1.17448	1	SLC7A8	210.884	180.467
TPI1_3	0.0367052	-1.17455	1	TPI1	132.755	113.594
FSTL3_1	0.000183164	-1.17699	0.353785	FSTL3	1042.95	891.009
TUBA1B_1	0.01174	-1.17708	1	TUBA1B	301.174	257.11
ERVW-1_1	0.0337791	-1.18077	1	ERVW-1	154.544	131.572
MYL6_8	0.0433468	-1.1811	1	MYL6	366.199	311.375
CSRP1_1	0.0342913	-1.18175	1	CSRP1	125.097	106.391
GAPDH_1	1.52598e-10	-1.18987	9.16985e-07	GAPDH	1059.23	894.792
TUBB_2	0.00073155	-1.19211	1	TUBB	308.442	260.043
MYCN_1	0.0155126	-1.1937	1	MYCN	147.041	123.804
NR2F6_1	0.0439265	-1.20106	1	NR2F6	94.9449	79.4413
GPC1_1	0.0225726	-1.2013	1	GPC1	120.783	101.044
RPL37A_5	0.00142563	-1.2077	1	RPL37A	221.683	184.487
RPL10_1	0.00185271	-1.20903	1	RPL10	218.616	181.733
LDHB_3	0.0260616	-1.22613	1	LDHB	92.6509	75.9317
CYP19A1_5	0.0470766	-1.23191	1	CYP19A1	78.4919	64.0325
PLIN2_1	0.0234805	-1.23308	1	PLIN2	93.3576	76.0801
LDHB_2	0.0193984	-1.23691	1	LDHB	94.3999	76.6901
PDIA3_18	0.000359823	-1.24706	0.64867	PDIA3	257.444	207.478
IGF2_2	0.00354208	-1.25536	1	IGF2	138.644	110.983
ERVV-1_1	0.0409074	-1.2607	1	ERVV-1	64.5188	51.4195
IGF2_3	2.331e-05	-1.27742	0.0630332	IGF2	656.366	516.583
SLCO4A1_1	0.0266493	-1.27774	1	SLCO4A1	67.9324	53.4151
QPRT_1	0.0306103	-1.28952	1	QPRT	58.9261	45.9058
RPL31_9	0.0169979	-1.30376	1	RPL31	109.934	84.6797
RHOU_1	0.0450099	-1.30481	1	RHOU	46.766	35.998
CYP19A1_1	0.0333249	-1.30915	1	CYP19A1	51.1494	39.2481
C15orf48_3	0.020355	-1.31917	1	C15orf48	57.6497	43.8989
CDKN1C_4	0.0307913	-1.32821	1	CDKN1C	48.2786	36.5065
DHCR7_2	0.0359856	-1.32897	1	DHCR7	45.9349	34.713
SLC2A1_3	0.0090903	-1.33137	1	SLC2A1	71.2505	53.7671
APOC1_3	0.0325712	-1.33191	1	APOC1	46.7872	35.279
ADAM15_8	0.0204157	-1.3334	1	ADAM15	52.45	39.5087
CYP19A1_2	0.0145603	-1.33568	1	CYP19A1	62.9063	47.3149
SCD_1	4.1429e-07	-1.33673	0.00149372	SCD	249.022	187.226
RPS24_2	5.59963e-06	-1.35431	0.0168246	RPS24	187.375	139.037
SLC2A1_2	0.00666916	-1.36598	1	SLC2A1	64.556	47.4754
ZNF703_1	0.00871078	-1.38289	1	ZNF703	55.0844	40.0062
CAPN6_1	0.00517482	-1.39291	1	CAPN6	60.1447	43.369
CRIP1_3	0.0206145	-1.40671	1	CRIP1	39.9094	28.4789
ADAMTS20_1	0.0268891	-1.4161	1	ADAMTS20	34.8793	24.7226
COL9A3_1	0.0118673	-1.42339	1	COL9A3	41.4772	29.2539
SGK1_2	0.0196399	-1.42568	1	SGK1	36.1772	25.4697
MGAT4A_4	0.040007	-1.42759	1	MGAT4A	28.5469	20.063
RPL36A-HNRNPH2_2	0.00633046	-1.42859	1	RPL36A-HNRNPH2	55.0039	38.6616
CCNB1_1	0.00441517	-1.44829	1	CCNB1	52.3487	36.2934
SYDE1_1	0.0403051	-1.45696	1	SYDE1	26.5271	18.2628
LGALS1_1	1.21971e-08	-1.46782	5.9968e-05	LGALS1	226.03	154.742
COL1A2_1	5.45324e-05	-1.48052	0.128228	COL1A2	115.275	78.1986
ERVV-2_1	0.000959094	-1.48197	1	ERVV-2	61.5325	41.6966
SLC2A3_1	2.67115e-05	-1.52093	0.0704694	SLC2A3	85.6811	56.5833
WLS_2	0.0360219	-1.54991	1	WLS	21.9886	14.2164
GPX3_1	1.12356e-06	-1.5527	0.00379781	GPX3	109.103	70.59
MMP2_3	0	-1.55631	0	MMP2	536.317	346.461
PRSS12_1	0.0292115	-1.57187	1	PRSS12	20.64	13.1533
TNFRSF1B_1	0.0043825	-1.60231	1	TNFRSF1B	32.2816	20.2054
LEP_1	1.96444e-05	-1.60666	0.054483	LEP	285.554	178.84
EIF3C_6	0.0176232	-1.60801	1	EIF3C	22.4916	14.0128
NCOA3_3	0.0486219	-1.61314	1	NCOA3	15.268	9.46623
TYRO3_1	0.00816908	-1.61367	1	TYRO3	27.86	17.3072
CALD1_2	0.0499385	-1.61831	1	CALD1	14.8137	9.1534
COLEC12_1	0.0406412	-1.66063	1	COLEC12	16.125	9.71065
FABP7_1	0.000417529	-1.67474	0.740361	FABP7	42.9725	25.7419
MMP2_5	2.28676e-11	-1.67647	1.54592e-07	MMP2	162.829	97.5781
KRT23_3	3.39751e-05	-1.68947	0.0835209	KRT23	56.725	33.6992
TFPI_4	0.0435962	-1.70047	1	TFPI	14.5221	8.53336
LGALS16_1	0.0023893	-1.72747	1	LGALS16	27.9058	16.1854
LRP2_1	0.0210096	-1.76422	1	LRP2	15.8159	8.95692
TRPV2_1	0.00241352	-1.7877	1	TRPV2	26.7642	14.9937
CST1_1	0.000807143	-1.8096	1	CST1	30.3947	16.8283
ACTA1_2	0.00585829	-1.83414	1	ACTA1	19.14	10.4325
XAGE3_2	0.00263169	-1.84243	1	XAGE3	22.9362	12.4565
FAM83D_2	0.0410798	-1.85008	1	FAM83D	11.5989	6.24446
FN1_9	0.00314279	-1.86566	1	FN1	22.3977	12.0093
TTR_5	7.2005e-05	-1.88641	0.162259	TTR	36.758	19.529
RAB1A_5	0.00695569	-1.88805	1	RAB1A	17.1682	9.08144
SLC18A3_1	0.0218931	-1.96078	1	SLC18A3	10.8665	5.50911
INSL4_1	0.00247645	-1.97623	1	INSL4	20.2943	10.2608
SLC38A3_3	0.0407297	-1.98302	1	SLC38A3	10.4261	5.22294
RPL32_4	0.0269206	-1.9976	1	RPL32	10.315	5.12777
ZNRF1_4	0.0218492	-2.00344	1	ZNRF1	10.8609	5.38637
H3-3B_4	0.0153045	-2.01332	1	H3-3B	12.359	6.10755
HNRNPA2B1_28	0.0393301	-2.02011	1	HNRNPA2B1	9.05143	4.44045
COX6C_2	0.0331307	-2.02713	1	COX6C	17.2319	8.4996
HMGB3_1	0.0109694	-2.03729	1	HMGB3	12.4592	6.08384
YWHAB_1	0.0158106	-2.07123	1	YWHAB	11.4308	5.4827
SRP14_2	0.0361516	-2.16701	1	SRP14	7.55804	3.43832
CRIP2_4	0.00568378	-2.233	1	CRIP2	12.1921	5.41918
EEF1A1_7	0.00286828	-2.28862	1	EEF1A1	14.9936	6.51423
CTSB_44	0.0142269	-2.33873	1	CTSB	16.5247	7.02594
CTSB_46	0.00196103	-2.35306	1	CTSB	15.4487	6.52733
MRGPRX1_1	0.0203878	-2.39834	1	MRGPRX1	7.557	3.09419
MT1G_2	0.0165547	-2.51558	1	MT1G	7.19802	2.80053
MT2A_1	0.00714316	-2.63802	1	MT2A	15.2952	5.72137
VPS41_7	0.0269	-2.84239	1	VPS41	5.24522	1.77372
ANGPT4_1	3.2148e-05	-2.97884	0.0808672	ANGPT4	17.1949	5.71913
CDKN1C_5	0.0171358	-3.18144	1	CDKN1C	5.67439	1.70694
PRR9_1	0.00379701	-3.43536	1	PRR9	7.41354	2.08037
CCKBR_2	0.000449324	-3.4826	0.783888	CCKBR	10.8031	3.02878
RACK1_23	1.7171e-06	-3.48924	0.00562819	RACK1	19.5242	5.53508
SAE1_8	0.0354445	-3.64665	1	SAE1	3.97688	1.00525
RPL15_9	0.00730089	-3.73809	1	RPL15	5.59557	1.41286
SERP1_3	0.00238176	-3.80398	1	SERP1	7.56674	1.9071
GNAS_24	0.000103399	-3.82509	0.223683	GNAS	22.8155	5.89575
CYCS_3	0.00396059	-3.92082	1	CYCS	8.20782	2.00853
SLC7A4_1	0.000942324	-4.29522	1	SLC7A4	7.60722	1.68408
GAS2L1_6	0.013047	-4.38035	1	GAS2L1	3.9608	0.812203
LMNA_11	0.00265014	-4.93604	1	LMNA	6.34695	1.19257
CTNNB1_21	0.0226537	-5.40904	1	CTNNB1	3.75925	0.596427
UGP2_14	0.0390651	-5.50665	1	UGP2	2.65158	0.381458
gene:ENSG00000256514_1	0.0390651	-5.55733	1	gene:ENSG00000256514	2.74699	0.394095
UBE2H_4	0.0226232	-5.58162	1	UBE2H	3.61875	0.548827
ALG1_9	0.0390651	-5.84686	1	ALG1	2.77347	0.372927
CCNE1_4	9.10796e-05	-6.42569	0.201054	CCNE1	7.57576	1.07926
HAVCR1_4	0.0214863	-6.61762	1	HAVCR1	2.85651	0.327508
NDUFA7_1	0.0214863	-7.67517	1	NDUFA7	2.98085	0.281398
PTPN11_7	0.0390651	-8.24608	1	PTPN11	2.81027	0.232444
CYB5B_8	0.0312515	-10.4203	1	CYB5B	2.00512	0.080126
NUSAP1_6	0.0312515	-16.1336	1	NUSAP1	1.88681	0
WBP11_2	0.0312515	-18.0582	1	WBP11	2.12675	0
COX5A_5	0.0312515	-18.2639	1	COX5A	2.15239	0
SULT1A4_1	0.00781318	-21.9731	1	SULT1A4	2.61485	0
ITM2B_6	0.000249171	-36.9646	0.464683	ITM2B	4.48411	0
