## Supplementary material for "Aryl Hydrocarbon Receptor Activation Drives 2-Methoxy Estradiol Secretion in Human Trophoblast Stem Cell Development": Dataset 3

### Sheet: Sheet1
Differentially regulated transcripts identified by RNA-seq analysis in day 6 ST differentiated human X,X CT-27 TS cells following TCDD exposure.
Feature ID	EDGE test: ST3D Control vs ST3D TCDD, tagwise dispersions - P-value	EDGE test: ST3D Control vs ST3D TCDD, tagwise dispersions - Fold change	EDGE test: ST3D Control vs ST3D TCDD, tagwise dispersions - FDR p-value correction	ST3D Control - ST3D_V1_S36_L001_R1_001 (TE) - Gene name	ST3D Control - Means	ST3D TCDD - Means
CYP1A1_3	8.43202e-19	134.494	3.04016e-14	CYP1A1	2.27048	343.13
CYP1A1_8	1.83953e-19	120.015	9.94862e-15	CYP1A1	2.20865	296.993
CYP1A1_1	3.41737e-20	106.214	3.6964e-15	CYP1A1	5.3107	621.316
CYP1A1_6	2.26077e-10	95.166	4.89072e-06	CYP1A1	0.166409	28.9829
CYP1A1_4	3.18925e-14	70.2943	8.62414e-10	CYP1A1	0.351811	35.8068
CYP1B1_1	5.21279e-10	67.1803	9.39736e-06	CYP1B1	0.945303	76.1709
CYP1A1_7	1.13568e-07	62.1595	0.00153552	CYP1A1	0.0783002	13.075
CYP1A1_9	3.93641e-08	60.8158	0.00060826	CYP1A1	0.0832701	13.1756
RPS27L_4	0.0022082	33.82	1	RPS27L	0	4.40241
CYP1A1_5	4.34484e-05	31.6973	0.335686	CYP1A1	0.0941487	7.13988
COX6C_2	0.00489964	31.0457	1	COX6C	0.112508	8.245
MGST3_5	0.0102812	21.5194	1	MGST3	0	2.689
CTNNB1_28	0.00347804	21.1062	1	CTNNB1	0.0390266	3.5572
VIPR1_5	0.0021393	20.6015	1	VIPR1	0.0543412	3.77778
FN1_10	0.0326225	18.3031	1	FN1	0.0217071	2.55605
SUMO1_6	0.0205765	17.9527	1	SUMO1	0.0163383	2.57313
NLRP2_6	0.0347942	17.8477	1	NLRP2	0.0163962	2.59383
VIPR1_8	0.0332113	17.6838	1	VIPR1	0	2.18877
CYP1A2_1	0.040543	17.5888	1	CYP1A2	0.0175455	2.40189
RCAN1_7	3.82978e-06	13.99	0.0376589	RCAN1	0.780309	13.547
VIPR1_9	1.66506e-07	13.4918	0.00200113	VIPR1	2.0417	31.3295
TMBIM6_21	0.00107799	11.2694	1	TMBIM6	0.998331	14.3849
ST3GAL6_14	0.0328538	9.66785	1	ST3GAL6	0.0963416	2.17034
IFI30_1	0.00649205	9.56031	1	IFI30	0.417142	5.30966
CTNNB1_21	0.0341929	9.20306	1	CTNNB1	0.0851556	1.94286
gene:ENSG00000283228_1	0.0326617	8.89059	1	gene:ENSG00000283228	0.101217	2.03213
SMAD3_5	0.0380977	8.58571	1	SMAD3	0.118166	2.13254
RARRES1_1	0.000168797	8.52255	1	RARRES1	1.21228	12.7147
KCNK1_2	0.000758748	8.29593	1	KCNK1	1.11625	11.4682
ATP6AP2_5	0.0368398	7.58514	1	ATP6AP2	0.147675	2.11538
RBPJ_30	0.0334618	7.54999	1	RBPJ	0.132622	1.9658
HMGB2_3	0.0197425	7.05376	1	HMGB2	0.353358	3.58698
AMD1_3	0.0161135	6.49978	1	AMD1	0.522259	4.5415
CDK1_3	0.0187637	6.38416	1	CDK1	0.389031	3.48432
ACLY_1	0.000866445	6.20369	1	ACLY	1.02255	7.73407
ITGB1_19	0.0344477	6.06004	1	ITGB1	0.494233	3.95921
FAM25A_1	0.0071833	5.85382	1	FAM25A	1.67087	10.864
RARRES1_2	0.00677127	5.7005	1	RARRES1	0.831531	5.90756
GAPDH_6	0.00467155	5.60855	1	GAPDH	1.61589	10.385
KPNA4_5	0.00993738	5.43956	1	KPNA4	0.811195	5.45412
NCOA4_4	0.0346635	5.01042	1	NCOA4	0.617086	3.97326
MMP12_1	0.0308485	4.86399	1	MMP12	1.35189	7.61388
GNG10_1	0.000386602	4.83409	1	GNG10	2.15174	12.0797
TNFSF12_1	0.000438881	4.76894	1	TNFSF12	4.43756	23.3029
TAF12_9	0.0474225	4.72435	1	TAF12	0.618593	3.705
PSG9_6	0.000754947	4.58832	1	PSG9	3.56647	18.6778
GSE1_1	0.010925	4.50089	1	GSE1	1.37917	7.11794
IFIT1_2	0.0221967	4.39681	1	IFIT1	1.54091	8.14609
TMBIM6_22	0.000488275	4.24834	1	TMBIM6	4.31695	20.4747
NRK_1	0.0376858	4.18692	1	NRK	1.22145	5.94486
PARP14_1	0.0408905	4.12773	1	PARP14	1.08593	5.45277
STAT1_4	0.000115634	4.03457	0.833837	STAT1	8.96682	41.6878
IFIT3_7	0.0464386	4.02774	1	IFIT3	0.903243	4.50919
RBM39_3	0.0177372	3.88592	1	RBM39	1.25885	5.82598
ACADM_40	0.0375437	3.87831	1	ACADM	1.02314	4.7415
ERP27_2	0.0300285	3.84176	1	ERP27	1.22127	5.64893
DLD_2	0.0387008	3.80233	1	DLD	1.00894	4.60676
CLMP_1	0.00699973	3.77029	1	CLMP	2.09632	9.07263
CBWD3_1	0.00218704	3.70437	1	CBWD3	3.80578	15.8151
NACA_15	0.0347015	3.60068	1	NACA	1.05642	4.56557
DSP_2	0.000664303	3.51291	1	DSP	5.44621	21.4648
HMGB2_1	0.040128	3.49531	1	HMGB2	1.3041	5.43317
DTX3L_1	0.0278929	3.4656	1	DTX3L	1.65258	6.78036
OLR1_1	0.000237357	3.42909	1	OLR1	19.9753	78.8031
DAPP1_1	0.0115243	3.41689	1	DAPP1	2.11578	8.37511
H3-3B_4	0.00520116	3.21482	1	H3-3B	3.50168	12.8956
SIGLEC6_1	0.0217629	3.1733	1	SIGLEC6	1.93746	7.0978
RPL11_3	0.0472673	3.1724	1	RPL11	2.03488	7.68955
ZFP36L2_1	0.00399878	3.16043	1	ZFP36L2	5.08751	17.8089
HEG1_2	0.0215772	3.15766	1	HEG1	2.14009	7.75789
HNRNPC_9	0.0308178	3.14203	1	HNRNPC	1.85801	6.74566
MSH6_5	0.0490031	3.12073	1	MSH6	1.35768	4.97322
KCNK1_1	0.000201061	3.10154	1	KCNK1	9.88813	34.5919
MIX23_1	0.0491587	3.0615	1	MIX23	1.77003	6.33005
CHPT1_1	0.0251095	3.05052	1	CHPT1	2.42915	8.37177
IFIH1_1	0.0361505	3.02587	1	IFIH1	1.96023	6.99133
PSMA4_4	0.0300869	2.97132	1	PSMA4	2.36971	8.1135
CDK17_1	0.0480639	2.87397	1	CDK17	1.63379	5.47648
RSAD2_6	0.0377305	2.86179	1	RSAD2	2.47056	8.21926
PLS3_6	0.00848268	2.85892	1	PLS3	4.2907	14.0359
NQO1_2	0.00224364	2.85834	1	NQO1	5.52866	17.7422
CMTM6_1	0.00248856	2.82908	1	CMTM6	5.3833	17.1958
DSP_1	0.00582298	2.82853	1	DSP	4.58642	14.6403
IFI30_2	0.00754014	2.80227	1	IFI30	91.1046	275.129
ITGA2_2	0.0361802	2.75685	1	ITGA2	3.86806	12.273
HNRNPDL_5	0.00131482	2.74612	1	HNRNPDL	10.1866	31.6246
PSMA3_1	0.0373356	2.73871	1	PSMA3	9.98013	31.6622
SCIN_7	0.043811	2.72191	1	SCIN	8.51283	25.6093
UGP2_20	0.00908289	2.68479	1	UGP2	6.14138	18.8433
ITGB1_6	0.0229989	2.6791	1	ITGB1	3.57036	10.9216
ENY2_2	0.0386888	2.64636	1	ENY2	2.58123	7.80262
HMGB1_5	0.0107748	2.58259	1	HMGB1	5.43415	15.9604
CMPK1_1	0.0398493	2.57633	1	CMPK1	4.96224	14.5716
HSD17B11_1	0.0201433	2.57358	1	HSD17B11	4.51324	13.2871
HMGB1_6	0.0054875	2.55505	1	HMGB1	8.52407	24.7633
G3BP1_15	0.0261211	2.51948	1	G3BP1	3.56841	10.2487
STAT1_17	0.0141412	2.46208	1	STAT1	8.4418	23.531
gene:ENSG00000280571_2	0.022887	2.43223	1	gene:ENSG00000280571	4.97121	13.7663
MRPS22_9	0.0348135	2.4252	1	MRPS22	4.15794	11.4462
MMADHC_1	0.0302047	2.39764	1	MMADHC	11.1617	30.636
RP2_1	0.0481664	2.36892	1	RP2	3.68229	9.9263
CYRIB_9	0.0455093	2.35527	1	CYRIB	3.93422	10.491
ATP6V1D_4	0.0379157	2.33214	1	ATP6V1D	5.27906	14.0515
RTRAF_3	0.0277064	2.33107	1	RTRAF	6.66728	17.6408
NT5C2_2	0.0355908	2.31027	1	NT5C2	3.81397	9.94506
PSMD14_1	0.0131091	2.27546	1	PSMD14	11.2418	29.0978
PLSCR1_11	0.0161943	2.26523	1	PLSCR1	10.7866	27.8228
AHNAK_4	0.00262947	2.25295	1	AHNAK	29.6295	75.4444
TENM3_2	0.00163527	2.24364	1	TENM3	18.1852	45.6924
HEG1_1	0.00122831	2.23017	1	HEG1	32.7514	80.285
HIGD1A_2	0.0374327	2.22785	1	HIGD1A	10.566	26.9264
LIMA1_5	0.00874976	2.22679	1	LIMA1	8.50105	21.2841
SARNP_3	0.0323999	2.21997	1	SARNP	6.74587	16.9951
ARL6IP1_1	0.019351	2.19652	1	ARL6IP1	13.275	33.1671
RPL7_3	0.049606	2.18681	1	RPL7	53.652	135.01
OAT_1	0.0334389	2.17443	1	OAT	6.04588	14.8834
PSMA4_2	0.0131945	2.16495	1	PSMA4	11.5128	28.2665
JAK1_1	0.0216391	2.15827	1	JAK1	8.78446	21.4453
YWHAZ_8	0.0209515	2.14516	1	YWHAZ	8.77674	21.1654
TAC3_1	0.0110001	2.13876	1	TAC3	44.997	110.058
OXSR1_2	0.0491788	2.11796	1	OXSR1	5.7901	13.8549
HEG1_4	0.00522753	2.10617	1	HEG1	26.0772	60.2183
GLO1_1	0.0112279	2.10479	1	GLO1	17.8361	42.6273
PICALM_2	0.0263578	2.07618	1	PICALM	8.14115	19.0573
NDUFS4_3	0.0434103	2.06172	1	NDUFS4	7.29026	16.9485
SCCPDH_1	0.00563801	2.05989	1	SCCPDH	29.8145	69.5804
PTN_1	0.011382	2.05282	1	PTN	13.6112	31.4134
HMGN1_2	0.00732588	2.05018	1	HMGN1	20.9113	48.2954
SF3B6_1	0.0279115	2.04254	1	SF3B6	11.0321	25.3889
H3-3B_1	0.0102276	2.00089	1	H3-3B	14.7655	33.1521
SLC38A9_4	0.0484561	1.98093	1	SLC38A9	7.56308	16.8595
RRM1_2	0.0487056	1.9785	1	RRM1	6.90138	15.4184
HNRNPA1_2	0.021941	1.96633	1	HNRNPA1	15.8225	34.9086
CALM2_1	0.0242443	1.93553	1	CALM2	40.2813	88.3345
MYOF_2	0.0204158	1.92019	1	MYOF	14.4492	31.214
PSMA2_1	0.0447097	1.90431	1	PSMA2	10.3878	22.2751
SET_6	0.0178792	1.87481	1	SET	17.8178	37.4571
SRSF7_7	0.0429077	1.86704	1	SRSF7	11.2201	23.6107
UBE2H_1	0.027233	1.83655	1	UBE2H	17.293	35.3697
RPL36AL_1	0.043963	1.82656	1	RPL36AL	25.4802	52.4168
HNRNPA3_1	0.0301	1.82083	1	HNRNPA3	15.4103	31.4402
PDIA3_4	0.0435445	1.80457	1	PDIA3	25.0244	50.6892
COL4A1_1	0.0406053	1.79422	1	COL4A1	52.1256	105.19
WEE1_2	0.0417639	1.79024	1	WEE1	12.3727	24.8279
RYK_1	0.0399082	1.78948	1	RYK	14.2012	28.1676
ACTR3_5	0.0487844	1.77857	1	ACTR3	12.4518	24.8007
CDC123_2	0.0478492	1.74952	1	CDC123	16.2737	32.0261
PYGL_2	0.0194449	1.73852	1	PYGL	27.7123	53.6616
PSMD1_16	0.0464909	1.70447	1	PSMD1	17.9985	34.4837
PTGES3_2	0.0267196	1.69073	1	PTGES3	32.7884	62.0204
RAD23B_2	0.0295389	1.6793	1	RAD23B	29.792	56.2349
PSMA1_1	0.0463863	1.6756	1	PSMA1	25.6707	48.5163
HNRNPA1_13	0.017239	1.64319	1	HNRNPA1	61.901	114.217
SMS_1	0.044038	1.573	1	SMS	93.6483	164.394
COTL1_1	0.0493621	-1.30756	1	COTL1	417.972	353.306
HSPB8_1	0.0234772	-1.36316	1	HSPB8	726.537	589.513
CLIC3_1	0.037319	-1.39656	1	CLIC3	332.358	262.265
JUND_1	0.0297623	-1.41188	1	JUND	284.216	222.281
EVA1B_1	0.0485678	-1.42783	1	EVA1B	174.338	134.206
AUP1_2	0.0490361	-1.43629	1	AUP1	130.703	100.065
NIBAN2_2	0.023995	-1.45386	1	NIBAN2	286.28	217.384
PGF_2	0.0350621	-1.46443	1	PGF	240.16	180.751
CD63_2	0.0262144	-1.46696	1	CD63	952.23	712.058
HSPB1_1	0.0279456	-1.46883	1	HSPB1	2256.25	1686.03
FADS3_2	0.0188611	-1.46895	1	FADS3	145.596	110.108
CYP11A1_2	0.0310296	-1.47114	1	CYP11A1	874.942	650.128
HM13_3	0.0439222	-1.47784	1	HM13	202.871	150.962
METRNL_2	0.0494785	-1.47803	1	METRNL	55.2961	41.3869
ATP6AP1_6	0.0206898	-1.49068	1	ATP6AP1	213.002	157.089
FAM43A_1	0.027393	-1.4925	1	FAM43A	115.535	86.4035
PGAP6_3	0.0458253	-1.49293	1	PGAP6	94.3745	69.4443
ACLY_5	0.0330152	-1.49589	1	ACLY	74.2851	54.9182
MT-ND2_1	0.0299235	-1.50241	1	MT-ND2	6628.34	4812.84
EBP_1	0.0317021	-1.51537	1	EBP	119.167	86.2383
CDKN1A_4	0.0181193	-1.51601	1	CDKN1A	260.84	189.81
HDAC5_4	0.0414004	-1.5338	1	HDAC5	57.6086	41.3019
ELF3_2	0.0377131	-1.53669	1	ELF3	76.5233	54.6406
NEU1_2	0.0493343	-1.55328	1	NEU1	53.702	37.9098
SLC2A1_3	0.0380632	-1.55844	1	SLC2A1	135.777	95.4488
MAFK_1	0.04755	-1.55995	1	MAFK	83.7443	59.3542
TMED3_1	0.0266087	-1.5648	1	TMED3	154.08	107.957
AP2M1_9	0.0278951	-1.56545	1	AP2M1	240.436	169.733
UBALD2_1	0.0211445	-1.57177	1	UBALD2	205.759	145.001
ATP6V1F_1	0.0406036	-1.57345	1	ATP6V1F	135.91	95.3407
NR2F6_1	0.0416409	-1.57491	1	NR2F6	192.61	135.22
SPNS1_4	0.0470623	-1.57769	1	SPNS1	65.3188	45.4558
MRPL34_5	0.0482724	-1.58054	1	MRPL34	41.0074	28.7233
MT-ATP8_1	0.0409751	-1.58496	1	MT-ATP8	7024.47	4836.11
ECM1_2	0.0240291	-1.59355	1	ECM1	55.0918	38.2611
DACT2_2	0.0354253	-1.59378	1	DACT2	75.1162	51.6681
QPRT_1	0.00966906	-1.59403	1	QPRT	149.455	103.574
ATP6V0B_6	0.0460413	-1.60374	1	ATP6V0B	144.935	98.7181
OAF_1	0.0045619	-1.61131	1	OAF	239.704	165.584
BCR_1	0.0333237	-1.61192	1	BCR	43.68	29.8895
FBXW5_2	0.0431879	-1.61526	1	FBXW5	56.4386	38.5346
TLE5_1	0.00235472	-1.61568	1	TLE5	443.885	302.171
H2AJ_1	0.0165217	-1.61901	1	H2AJ	86.8826	58.8837
ACSS2_10	0.0362253	-1.63063	1	ACSS2	59.2491	40.0043
MT-ATP6_1	0.0274215	-1.63276	1	MT-ATP6	7522.61	5030.34
B4GALT3_1	0.0492297	-1.63418	1	B4GALT3	37.1868	24.9564
MT-CYB_1	0.0171346	-1.63469	1	MT-CYB	4824.32	3219.28
BAG6_3	0.0331438	-1.63537	1	BAG6	49.6501	33.5754
PHLDA2_1	0.0305917	-1.63683	1	PHLDA2	358.395	243.092
CKMT1B_8	0.0218706	-1.64516	1	CKMT1B	60.5656	40.5559
MAP2K2_1	0.0217784	-1.64645	1	MAP2K2	119.706	80.1961
FDPS_3	0.041419	-1.64851	1	FDPS	36.1637	24.3322
ANXA6_1	0.0279515	-1.64992	1	ANXA6	45.1455	30.0705
GET4_1	0.0338093	-1.65126	1	GET4	86.8959	58.0662
FAM174C_1	0.046948	-1.65591	1	FAM174C	65.7726	43.7248
RAB11FIP5_1	0.0364543	-1.66428	1	RAB11FIP5	33.5507	22.1858
SLC5A6_1	0.0018386	-1.66986	1	SLC5A6	190.099	126.025
TKT_4	0.0387565	-1.67128	1	TKT	37.4043	24.7648
UXT_1	0.0442559	-1.67217	1	UXT	28.6231	18.7965
PIM3_1	0.0011481	-1.6787	1	PIM3	235.926	154.96
ASS1_1	0.00158678	-1.67984	1	ASS1	140.728	92.6146
JSRP1_1	0.0272171	-1.68182	1	JSRP1	42.6394	27.8327
BCAR1_5	0.0446542	-1.69109	1	BCAR1	50.3933	32.8621
SLC5A6_5	0.00447279	-1.70133	1	SLC5A6	81.6038	53.0378
NENF_1	0.0385945	-1.70691	1	NENF	41.9722	26.8996
MT-CO2_1	0.0286699	-1.70695	1	MT-CO2	9642.12	6162.63
FDPS_4	0.0471931	-1.71166	1	FDPS	27.3851	17.6447
ADAM19_3	0.00267036	-1.71233	1	ADAM19	109.45	71.103
DHCR7_2	0.00684602	-1.71482	1	DHCR7	159.168	101.583
CTSB_29	0.0397807	-1.72362	1	CTSB	25.6243	16.3302
ALPL_1	0.0168116	-1.72562	1	ALPL	205.338	131.641
ENG_2	0.0019181	-1.73678	1	ENG	386.771	245.972
HPCAL1_2	0.0290158	-1.73825	1	HPCAL1	48.9797	31.0831
RPS6KB2_3	0.0179709	-1.73955	1	RPS6KB2	65.6967	41.6434
CTSB_42	0.0203984	-1.74039	1	CTSB	105.269	66.9671
FDPS_2	0.00124744	-1.74428	1	FDPS	121.936	77.4002
PWWP2B_2	0.0323001	-1.74492	1	PWWP2B	35.9946	22.7704
MT-ND3_1	0.0175585	-1.75056	1	MT-ND3	3319.73	2064.74
GALNT2_1	0.000280891	-1.75162	1	GALNT2	213.274	135.248
RAB11FIP5_2	0.0180257	-1.75185	1	RAB11FIP5	34.3361	21.5797
CSNK1E_7	0.0460187	-1.7549	1	CSNK1E	27.7653	17.3511
LGALS13_1	0.0482434	-1.75595	1	LGALS13	54.3146	34.4775
ILVBL_1	0.0227012	-1.75715	1	ILVBL	45.8329	28.6789
EPS8L1_2	0.00157875	-1.76188	1	EPS8L1	172.297	108.878
SRM_1	0.047501	-1.76594	1	SRM	117.661	73.1881
RAB17_2	0.0103835	-1.77539	1	RAB17	39.8681	24.8331
PDLIM2_4	0.0495579	-1.78244	1	PDLIM2	22.8436	13.9944
CLU_2	0.0410899	-1.79456	1	CLU	52.8782	32.3954
FDPS_5	0.007013	-1.79506	1	FDPS	110.498	68.2049
ELF3_4	0.0432882	-1.80067	1	ELF3	19.7164	12.0461
AKR1A1_4	0.00656221	-1.80088	1	AKR1A1	50.621	30.9729
CEBPA_1	0.00910757	-1.81332	1	CEBPA	220.601	134.499
MMP15_1	3.74753e-05	-1.81653	0.311809	MMP15	397.924	243.198
CLU_12	0.0461903	-1.82804	1	CLU	19.6795	11.9497
CARHSP1_9	0.0177562	-1.84949	1	CARHSP1	53.3176	31.6109
RNASEK_1	0.0367294	-1.85446	1	RNASEK	21.7092	12.9126
WLS_2	0.0243358	-1.86144	1	WLS	25.278	14.9674
CTSB_30	0.0123168	-1.86617	1	CTSB	214.052	126.408
FAM131A_3	0.0180937	-1.87361	1	FAM131A	24.8285	14.5857
GPT2_1	0.0205647	-1.88084	1	GPT2	28.1482	16.5025
EEF1D_10	0.0421753	-1.88549	1	EEF1D	52.8887	30.6752
TMC6_3	0.042657	-1.89544	1	TMC6	17.0562	9.92362
MUCL1_2	0.0408877	-1.90817	1	MUCL1	20.174	11.7666
PHGDH_11	0.0250126	-1.90905	1	PHGDH	52.06	29.9497
AKT1S1_1	0.03089	-1.92849	1	AKT1S1	68.8132	39.4283
GAB2_1	0.00554234	-1.93382	1	GAB2	45.3358	25.7948
TYRO3_1	0.013822	-1.93709	1	TYRO3	58.149	33.0326
POLR2F_10	0.0243604	-1.9391	1	POLR2F	21.4282	12.1769
CTSB_38	0.00228837	-1.949	1	CTSB	105.146	59.4177
CTSB_57	0.0464001	-1.94938	1	CTSB	14.3245	8.0642
FADS2_7	0.0150521	-1.97898	1	FADS2	103.749	57.8847
RPS11_1	0.0316375	-1.98096	1	RPS11	181.075	100.522
ISYNA1_2	0.0434328	-1.98179	1	ISYNA1	23.3735	12.8069
CLDN4_2	0.0115115	-1.98391	1	CLDN4	45.7077	25.6033
MISP3_2	0.00324245	-2.00482	1	MISP3	66.7896	36.5134
MAP1LC3A_2	0.0209195	-2.01806	1	MAP1LC3A	17.5316	9.54261
GPT2_2	0.0210687	-2.03908	1	GPT2	16.5159	8.91596
SHMT2_9	0.0217615	-2.04386	1	SHMT2	20.0407	10.7754
CTSB_5	0.0126125	-2.05036	1	CTSB	28.4378	15.2432
FAM83F_2	0.0498427	-2.05053	1	FAM83F	48.0631	25.812
SYDE1_1	0.00153762	-2.06228	1	SYDE1	76.1503	40.816
LGALS16_2	0.0300986	-2.06506	1	LGALS16	17.3514	9.23973
CTSB_46	0.0271907	-2.06772	1	CTSB	32.0663	16.9055
PRSS8_1	0.000151003	-2.08809	0.960778	PRSS8	108.195	57.019
DVL3_5	0.0374409	-2.08948	1	DVL3	12.8593	6.71636
SPON2_1	0.0346191	-2.11075	1	SPON2	15.9123	8.2431
PHOSPHO1_1	0.0344404	-2.11157	1	PHOSPHO1	85.2267	44.6954
ZNRF1_4	0.0324842	-2.12392	1	ZNRF1	14.766	7.57756
RNF114_1	0.0301029	-2.13061	1	RNF114	15.9301	8.13283
DEF8_2	0.0329925	-2.14454	1	DEF8	17.6924	8.99505
CST1_1	0.00401355	-2.16862	1	CST1	29.5271	14.9277
ACVRL1_2	0.00859007	-2.1885	1	ACVRL1	20.384	10.2556
DVL3_3	0.000137757	-2.2074	0.931283	DVL3	72.012	36.0929
DERL1_3	0.0399327	-2.23085	1	DERL1	9.68513	4.73463
EDEM1_4	0.0480586	-2.23524	1	EDEM1	8.91546	4.34572
CTSB_34	0.0313232	-2.24927	1	CTSB	15.2132	7.40451
CGREF1_6	0.00614714	-2.25648	1	CGREF1	23.1084	11.3088
NMRK2_1	0.00296929	-2.26284	1	NMRK2	27.6965	13.4819
LTBR_6	0.0333079	-2.28937	1	LTBR	9.27588	4.41056
ADAM15_8	0.0496938	-2.29559	1	ADAM15	20.8868	9.98326
TNFRSF1B_1	1.16475e-05	-2.29979	0.104988	TNFRSF1B	107.345	51.3877
ANGPT4_1	0.0371619	-2.3472	1	ANGPT4	14.2074	6.57907
RAB6B_4	0.0364055	-2.38042	1	RAB6B	12.3992	5.66646
CRYAB_5	0.0218926	-2.39374	1	CRYAB	82.8514	38.4636
IER5L_1	0.00839878	-2.41736	1	IER5L	18.8893	8.59387
CHAC1_2	0.00162583	-2.43383	1	CHAC1	40.2476	18.0928
L1CAM_3	0.0481465	-2.44424	1	L1CAM	8.09201	3.57747
CRYAB_4	0.0254777	-2.48186	1	CRYAB	19.7111	8.64383
SLC52A3_4	0.0457267	-2.55046	1	SLC52A3	7.45118	3.16622
WNT3A_1	0.0422198	-2.57457	1	WNT3A	19.3948	8.23618
ZFAND3_4	0.0379437	-2.63949	1	ZFAND3	9.47771	3.82127
CLDN7_5	0.0263884	-2.70028	1	CLDN7	9.76925	3.92715
INF2_28	0.0190121	-2.73514	1	INF2	13.3102	5.32546
gene:ENSG00000241489_2	0.0459758	-2.7363	1	gene:ENSG00000241489	5.61612	2.16919
ACVRL1_5	0.0276713	-2.74507	1	ACVRL1	7.96671	3.14643
CRCT1_1	0.000524598	-2.75737	1	CRCT1	103.988	42.7592
YPEL4_2	0.0183298	-2.75897	1	YPEL4	9.10308	3.60869
FLNB_11	0.0141179	-2.7841	1	FLNB	21.4647	8.42087
MFSD2A_2	0.0295925	-2.8352	1	MFSD2A	45.7269	17.9078
RER1_4	0.0108158	-2.90045	1	RER1	10.4603	3.90674
CSRP1_2	0.0475459	-2.9345	1	CSRP1	5.03874	1.81615
PRR9_1	0.00533918	-3.00769	1	PRR9	108.311	40.1242
ADA_11	0.0316415	-3.00896	1	ADA	7.48372	2.64993
TLE5_2	0.0064227	-3.02164	1	TLE5	10.6664	3.84386
DERL1_5	0.0152338	-3.08208	1	DERL1	10.1187	3.48249
TTR_5	3.44456e-06	-3.33431	0.0372581	TTR	41.1907	13.5648
EIF5A_4	0.00686194	-3.46521	1	EIF5A	7.63578	2.33927
TIMM8B_3	0.0350184	-3.6636	1	TIMM8B	6.42925	1.84418
WLS_11	0.0361224	-3.67644	1	WLS	4.83068	1.35941
RNF114_5	0.0172657	-3.76567	1	RNF114	12.3819	3.51943
PKN1_5	0.0232501	-4.01411	1	PKN1	4.55573	1.18508
EGFR_6	0.00461335	-4.27467	1	EGFR	7.41862	1.80461
STS_1	0.0488098	-4.36182	1	STS	4.27457	0.973915
SAR1A_6	0.00150726	-4.39975	1	SAR1A	13.1169	3.12939
SLC6A12_3	0.0499706	-4.42295	1	SLC6A12	2.44406	0.507949
CCKBR_2	0.00210544	-4.79051	1	CCKBR	16.8518	3.76687
EEF1D_20	0.00716393	-4.80693	1	EEF1D	5.81067	1.21614
CSNK2A1_27	0.0491963	-5.10517	1	CSNK2A1	2.5102	0.435306
CD24_7	0.0266121	-5.14672	1	CD24	5.19476	0.999561
ENSA_11	0.0212711	-5.21158	1	ENSA	3.82027	0.707195
POLR3H_3	0.013819	-5.37769	1	POLR3H	4.25386	0.763257
ACVRL1_1	0.017658	-5.67511	1	ACVRL1	3.29143	0.533788
SSR3_5	0.0492381	-5.92	1	SSR3	2.59215	0.375694
TIMM50_7	0.0301459	-6.27579	1	TIMM50	3.32053	0.457943
TGOLN2_4	0.0466153	-6.29018	1	TGOLN2	2.45845	0.322397
TUSC3_6	0.0132408	-6.33681	1	TUSC3	5.70233	0.857677
WNK2_5	0.0204232	-6.38819	1	WNK2	3.16272	0.438583
PHOSPHO1_6	0.0002758	-6.55604	1	PHOSPHO1	12.5352	1.99066
NONO_21	0.00572445	-6.88108	1	NONO	6.28668	0.89685
ATP2B4_3	0.0105804	-7.23793	1	ATP2B4	3.90604	0.476417
ABCB8_3	0.0187689	-10.2793	1	ABCB8	3.1823	0.222547
INF2_21	0.0322273	-10.4168	1	INF2	2.76899	0.162056
CSNK1E_5	0.0192809	-10.5376	1	CSNK1E	3.22474	0.221654
ACTN1_13	0.0124119	-12.5941	1	ACTN1	2.71094	0.116162
gene:ENSG00000275895_5	0.0130744	-13.6387	1	gene:ENSG00000275895	2.54141	0.0836126
KPNA4_4	0.0114819	-14.5006	1	KPNA4	2.57856	0.0761045
CD24_5	0.000312307	-17.9061	1	CD24	5.61666	0.216181
MEST_13	0.0252039	-18.9592	1	MEST	2.15737	0
SAR1A_5	0.00257235	-21.1721	1	SAR1A	3.59793	0.0606938
