## Supplementary material for "Aryl Hydrocarbon Receptor Activation Drives 2-Methoxy Estradiol Secretion in Human Trophoblast Stem Cell Development": Dataset 4

### Sheet: STEM
STEM Vehicle vs TCDD
Top Canonical Pathways	Genes
Up regulated genes
E1F2 signaling	ATF3,EIF3C,EIF3K,EIF3L,EIF4A1,EIF4G1,HNRNPA1,PABPC1,PIK3R2,PPP1CA,RAP1B,RPL13A,RPL15,RPL17,RPL18,RPL32,RPL37,RPL4,RPL8,RPLP0,RPS11,RPS20,RPS3,RPS3A,RRAS2,UBA52
Regulation of ElF4 and P70S6K signaling	EIF3C,EIF3K,EIF3L,EIF4A1,EIF4G1,PABPC1,PIK3R2,PPP2R1B,PPP2R2A,PRKCZ,RAP1B,RPS11,RPS20,RPS3,RPS3A,RRAS2
mTOR signaling	EIF3C,EIF3K,EIF3L,EIF4A1,EIF4G1,HMOX1,PIK3R2,PPP2R1B,PPP2R2A,PRKCZ,RAP1B,RHOC,RPS11,RPS20,RPS3,RPS3A,RRAS2
Integrin signaling	ARF5,ARPC4,CTTN,GSN,ITGB3,MYL12A,NEDD9,PIK3R2,RAP1B,RHOC,RRAS2,TSPAN3,ZYX
HIPPO signaling	CSNK1E,DLG5,FRMD6,PPP1CA,PPP2R1B,PPP2R2A,TJP2,YAP1
Down regulated genes
ILK signaling	ACTA1,ACTB,ACTG1,ACTN4,CCND1,CREB3,FLNA,FLNC,HIF1A,ITGB1,NACA,PTPA,RHOA,RHOB,VEGFA,VIM
EIF2 signaling	ACTA1,ACTB,CCND1,EIF4A1,EIF4A3,EIF4G1,EIF4G2,EIF5,GRB2,PABPC1,RPLP0,RPS11,RPS4X,SREBF1,VEGFA,WARS1
Germ cell- sertoli cell junction signaling	ACTA1,ACTB,ACTG1,ACTN4,CTNND1,IQGAP1,ITGA2,ITGA6,ITGB1,RHOA,RHOB,TUBB6
Regulation of cellular mechanics by Calpain Protease	ACTN4,CAPN1,CAPN2,CCNA2,CCND1,GRB2,ITGA2,ITGB1
Integrin signaling	ACTA1,ACTB,ACTG1,ACTN4,ARF4,CAPN1,CAPN2,GRB2,ITGA2,ITGA6,ITGB1,RHOA,RHOB

### Sheet: EVT
EVT Vehicle vs TCDD
Top Canonical Pathways	Genes
Up regulated genes
Regulation of eIF4 and p70S6K Signaling	AKT2,EIF3D,EIF4G1,EIF4G2,RPS25
FAT10 Cancer Signaling Pathway	AKT2,EEF1A1,SMAD3
mTOR Signaling	AKT2,EIF3D,EIF4G1,EIF4G2,RPS25
EIF2 Signaling	AKT2,EIF3D,EIF4G1,EIF4G2,RPS25
Phagosome Maturation	B2M,CTSB,GOSR1,RAB7A
Down regulated genes
Death Receptor Signaling	ACTA1,ACTG1,CYCS,LMNA,TNFRSF1B
Gap Junction Signaling	ACTA1,ACTG1,CSNK1A1,NOTUM,PRKAR1A
Myc Mediated Apoptosis Signaling	CYCS,PRKAR1A,TNFRSF1B
EIF2 Signaling	ACTA1,RPL32,RPL8,RPS24,RPS27A
Cellular Effects of Sildenafil (Viagra)	ACTA1,ACTG1,NOTUM,PRKAR1A

### Sheet: ST
ST Vehicle vs TCDD
Top Canonical Pathways
Up regulated genes	Genes
Estrogen Biosynthesis	CYP1A1,CYP1A2,CYP1B1,HSD17B11
Aryl Hydrocarbon Receptor Signaling	CYP1A1,CYP1A2,CYP1B1,MGST3,NQO1,PTGES3
Bupropion Degradation	CYP1A1,CYP1A2,CYP1B1
Acetone Degradation I (to Methylglyoxal)	CYP1A1,CYP1A2,CYP1B1
Hypoxia Signaling in the Cardiovascular System	NQO1,SUMO1,UBE2E1,UBE2H
Down regulated genes
Cardiac Hypertrophy Signaling (Enhanced)	AKT2,DVL1,DVL3,EDNRB,GNA12,HDAC5,HSPB1,MAP2K2,MKNK2,NFKB2,PKN1,RHOA,RPS6KB2,SMPDL3B,TNFRSF1B,WNT3A
Acute Myeloid Leukemia Signaling	AKT2,CEBPA,CSF3R,GRB2,MAP2K2,NFKB2,RPS6KB2
PTEN Signaling	AKT2,BCAR1,CDKN1A,EGFR,GRB2,MAP2K2,NFKB2,RPS6KB2
Chronic Myeloid Leukemia Signaling	AKT2,CDKN1A,GAB2,GRB2,HDAC5,MAP2K2,NFKB2
Sirtuin Signaling Pathway	ACSS2,H1-10,MAP1LC3A,MT-ATP6,MT-CYB,MT-ND2,MT-ND3,NFKB2,POLR2F,SIRT2,SLC2A1,TIMM8B
